# The Importance of Regulatory Network Structure for Complex Trait Heritability and Evolution

**DOI:** 10.1101/2024.02.27.582063

**Authors:** Katherine Stone, John Platig, John Quackenbush, Maud Fagny

## Abstract

Complex traits are determined by many loci—mostly regulatory elements—that, through combinatorial interactions, can affect multiple traits. Such high levels of epistasis and pleiotropy have been proposed in the omnigenic model and may explain why such a large part of complex trait heritability is usually missed by genome-wide association studies while raising questions about the possibility for such traits to evolve in response to environmental constraints. To explore the molecular bases of complex traits and understand how they can adapt, we systematically analyzed the distribution of SNP heritability for ten traits across 29 tissue-specific Expression Quantitative Trait Locus (eQTL) networks. We find that heritability is clustered in a small number of tissue-specific, functionally relevant SNP-gene modules and that the greatest heritability occurs in local “hubs” that are both the cornerstone of the network’s modules and tissue-specific regulatory elements. The network structure could thus both amplify the genotype-phenotype connection and buffer the deleterious effect of the genetic variations on other traits. We confirm that this structure has allowed complex traits to evolve in response to environmental constraints, with the local “hubs” being the preferential targets of past and ongoing directional selection. Together, these results provide a conceptual framework for understanding complex trait architecture and evolution.
