## Supplemental Table 2 for "The Importance of Regulatory Network Structure for Complex Trait Heritability and Evolution"

Trait or disease	Abbreviation	Study type	Original Reference	Original Reference DOI	SUMSTAT paper Reference	SUMSTAT paper DOI	Ref Genetic heritability	Estimated genetic heritability	h2g	h2g SE	#GWA-SNPs	N Cases	N Controls
Alzheimer's disease	ALZJ	Meta-analysis	Janssen et al., Nat Genet, 2019	https://doi.org/10.1038/s41588-018-0311-9	Jansen et al., Nat Genet, 2019	https://doi.org/10.1038/s41588-018-0311-9	https://doi.org/10.1001/archpsyc.63.2.168,https://doi.org/10.1038/s41467-020-18534-1	58-90%	0.0139	0.0018	163	71,880	383,378
Breast Cancer	BRC	GWAS	Fehringer et al., Cancer Res, 2016	https://doi.org/10.1158/0008-5472.CAN-15-2980	Lindstršm et al., Cancer Epidemiology, Biomarkers & Prevention, 2017	https://doi.org/10.1158/1055-9965.EPI-17-0211	https://doi.org/10.1001/jama.2015.17703	31%	0.1393	0.0104	2312	15,748	18,084
HDL	HDL	Meta-analysis	Teslovich et al., Nature, 2010	https://doi.org/10.1038/nature09270	Finucane et al., Nat Genet, 2015	https://doi.org/10.1038/ng.3404	10.1093/oxfordjournals.aje.a115175	40-60%	0.1231	0.0129	820	99,900
Height	HGT	Meta-analysis	Lango Allen et al., Nature, 2010	https://doi.org/10.1038/nature09410	Finucane et al., Nat Genet, 2015	https://doi.org/10.1038/ng.3404	https://doi.org/10.1038/nrg2322	60-80%	0.2244	0.0129	1580	133,653
Multiple Sclerosis	MS	GWAS	The International Multiple Sclerosis Genetics Consortium & The Wellcome Trust Case Control Consortium 2, Nature, 2011	https://doi.org/10.1038/nature10251	Bulik-Sullivan et al., Nat Genet, 2015	https://doi.org/10.1038/ng.3211	https://doi.org/10.1126/science.aav7188	19%	0.0781	0.0382	59	9,772	17,376
Ovarian Cancer	OVC	GWAS	Fehringer et al., Cancer Res, 2016	https://doi.org/10.1158/0008-5472.CAN-15-2980.	Lindstršm et al., Cancer Epidemiology, Biomarkers & Prevention, 2017	https://doi.org/10.1158/1055-9965.EPI-17-0211	https://doi.org/10.1001/jama.2015.17703	39%	0.0567	0.0137	175	4,369	9,123
Prostate Cancer	PRC	GWAS	Fehringer et al., Cancer Res, 2016	https://doi.org/10.1158/0008-5472.CAN-15-2980.	Lindstršm et al., Cancer Epidemiology, Biomarkers & Prevention, 2017	https://doi.org/10.1158/1055-9965.EPI-17-0211	https://doi.org/10.1001/jama.2015.17703	57%	0.1299	0.0191	465	14,160	12,724
Schizophrenia	SCZP	GWAS	Pardi–as et al., Nat Genet, 2018	https://doi.org/10.1038/s41588-018-0059-2	Peyrot & Price, Nat Genet, 2021	https://doi.org/10.1038/s41588-021-00787-1	https://doi.org/10.1001/archpsyc.60.12.1187	60-80%	0.459	0.0245	1441	11,260	24,542
Schizophrenia	SCZR	GWAS	Ruderfer et al., Cell, 2018	https://doi.org/10.1016/j.cell.2018.05.046	Peyrot & Price, Nat Genet, 2021	https://doi.org/10.1038/s41588-021-00787-1	https://doi.org/10.1001/archpsyc.60.12.1187	60-80%	0.4512	0.0226	332	33,426	54,065
Schizophrenia	SCZ	Meta-analysis	SCZ Working Group of the PGC, Nature, 2014	https://doi.org/10.1038/nature13595	Finucane et al., Nat Genet, 2015	https://doi.org/10.1038/ng.3404	https://doi.org/10.1001/archpsyc.60.12.1187	60-80%	0.4119	0.0255	559	36,989	113,075
Smoking Cessation	SMC	Meta-analysis	Liu et al., Nat Genet, 2019	https://doi.org/10.1038/s41588-018-0307-5	Liu et al., Nat Genet, 2019	https://doi.org/10.1038/s41588-018-0307-5	https://doi.org/10.1007/s10519-004-1327-8	75%	0.0417	0.0048	8	547,219
Type 2 diabetes	TIID	GWAS	The DIAGRAM Consortium, Nat Genet, 2012	https://doi.org/10.1038/ng.2383	Finucane et al., Nat Genet, 2015	https://doi.org/10.1038/ng.3404	https://doi.org/10.1017/thg.2015.83	25-72%	0.0952	0.0148	61	34,840	114,981
