## Supplemental Table 4 for "The Importance of Regulatory Network Structure for Complex Trait Heritability and Evolution"

Tissue	Trait	Nb modules	Nb enriched modules top heritability SNPs	Prop enriched modules top heritability SNPs		Min prop top heritability SNPs in enriched modules	Max prop top heritability SNPs in enriched modules	Expected prop top heritability SNPs in modules	Nb modules higher Z2 mean	Prop modules higher Z2 mean		Min meanZ2 in enriched modules	Max meanZ2 in enriched modules	Expected meanZ2 in enriched modules
ADG	ALZJ	198	12	0.0606060606060606	0.00525762355415352	0.13556338028169	0.0378017678091046	48	0.242424242424242	0.609884465	2.06841924	0.579121
ADG	BRC	198	29	0.146464646464646	0	0.178082191780822	0.0293273716267361	51	0.257575757575758	0.806404	7.244962	0.762129
ADG	HDL	198	20	0.101010101010101	0.0141657922350472	0.235294117647059	0.0301612704665764	47	0.237373737373737	0.614228854860332	4.93552954332296	0.566132158994594
ADG	HGT	198	24	0.121212121212121	0	0.343434343434343	0.0224699190161436	52	0.262626262626263	0.749924928158709	8.48036533503701	0.671583704308394
ADG	MS	198	5	0.0252525252525253	0.0666666666666667	0.106060606060606	0.0262247024335111	11	0.0555555555555556	0.7439065	3.407716	0.529984
ADG	OVC	198	10	0.0505050505050505	0.00211193241816262	0.135802469135802	0.0405702136558503	52	0.262626262626263	0.5557705	5.680186	0.511225
ADG	PRC	198	21	0.106060606060606	0.00233644859813084	0.1640625	0.0323050722474849	51	0.257575757575758	0.599076	3.1839985	0.5776
ADG	SCZ	198	25	0.126262626262626	0.00105596620908131	0.185714285714286	0.0285965994185534	56	0.282828282828283	0.866953829655051	4.46779376993753	0.817882504509171
ADG	SCZJ	198	27	0.136363636363636	0	0.173913043478261	0.0235242056819188	49	0.247474747474747	1.05329178	8.03042244	0.98565184
ADG	SCZR	198	24	0.121212121212121	0	0.211267605633803	0.0281337587477304	45	0.227272727272727	0.88925	4.2591625	0.784996
ADG	SMC	198	6	0.0303030303030303	0.0452755905511811	0.148148148148148	0.0137468716481945	34	0.171717171717172	0.68459076	9.605352965	0.59892121
ADG	TIID	198	14	0.0707070707070707	0.00630914826498423	0.244186046511628	0.035367411581471	48	0.242424242424242	0.595984	9.3205125	0.546121
ADS	ALZJ	252	12	0.0476190476190476	0.00154440154440154	0.213114754098361	0.0469509597766043	65	0.257936507936508	0.55562116	1.274302345	0.53758224
ADS	BRC	252	54	0.214285714285714	0	0.338709677419355	0.036972299793119	65	0.257936507936508	0.6889	2.825761	0.714025
ADS	HDL	252	50	0.198412698412698	0.00291545189504373	0.282352941176471	0.0412452419793366	63	0.25	0.546503247608325	5.17997188471413	0.516123470481496
ADS	HGT	252	56	0.222222222222222	0.00231481481481481	0.294117647058824	0.0308085351866986	77	0.305555555555556	0.625800270657485	5.0666838245222	0.593159380066915
ADS	MS	252	12	0.0476190476190476	0	0.114754098360656	0.0338039548641543	23	0.0912698412698413	0.605285	1.495925	0.501264
ADS	OVC	252	12	0.0476190476190476	0.00539291217257319	0.186991869918699	0.0511437116068542	56	0.222222222222222	0.5329	1.188109	0.499849
ADS	PRC	252	43	0.170634920634921	0	0.147540983606557	0.0404102969003117	62	0.246031746031746	0.609961	2.166784	0.558009
ADS	SCZ	252	45	0.178571428571429	0	0.27710843373494	0.0358731829334135	68	0.26984126984127	0.793645758036942	6.84500813673693	0.766506399995355
ADS	SCZJ	252	51	0.202380952380952	0	0.259259259259259	0.0296685918591859	70	0.277777777777778	0.88190881	9.37461924	0.89775625
ADS	SCZR	252	55	0.218253968253968	0.00225733634311512	0.294117647058824	0.0375444317848444	64	0.253968253968254	0.795664	7.447441	0.734449
ADS	SMC	252	20	0.0793650793650794	0.000772200772200772	0.121951219512195	0.0177348881220082	55	0.218253968253968	0.624179725	8.46697109	0.56806369
ADS	TIID	252	38	0.150793650793651	0.00538461538461538	0.1875	0.0457980663189018	54	0.214285714285714	0.546121	2.418025	0.521284
ADV	ALZJ	245	18	0.073469387755102	0.00206611570247934	0.154639175257732	0.0434923983472254	67	0.273469387755102	0.55219761	2.954961	0.548710565
ADV	BRC	245	47	0.191836734693878	0	0.158730158730159	0.0340281446616397	68	0.277551020408163	0.737881	5.5578625	0.725904
ADV	HDL	245	36	0.146938775510204	0	0.238095238095238	0.0378761908558217	70	0.285714285714286	0.575453529424359	4.9929380649398	0.526457546322321
ADV	HGT	245	54	0.220408163265306	0	0.232323232323232	0.0283528171790395	76	0.310204081632653	0.640168022911389	6.55823271054295	0.614495976672305
ADV	MS	245	11	0.0448979591836735	0.00618556701030928	0.15	0.0310940283417053	28	0.114285714285714	0.5829325	1.8462245	0.5041
ADV	OVC	245	9	0.036734693877551	0.00617283950617284	0.188311688311688	0.0470489625506073	57	0.23265306122449	0.5468605	3.470769	0.499849
ADV	PRC	245	36	0.146938775510204	0	0.171875	0.0371600051079045	60	0.244897959183673	0.611524	2.913849	0.5625
ADV	SCZ	245	42	0.171428571428571	0	0.204081632653061	0.0325409165958675	74	0.302040816326531	0.813797143905777	4.28058844564924	0.776544637764756
ADV	SCZJ	245	32	0.130612244897959	0	0.22	0.0274323453608247	66	0.269387755102041	0.95004009	3.94181316	0.91450969
ADV	SCZR	245	44	0.179591836734694	0	0.22	0.0337149719775821	64	0.261224489795918	0.717409	3.900625	0.749956
ADV	SMC	245	12	0.0489795918367347	0	0.154639175257732	0.0160915983289494	39	0.159183673469388	0.65593801	9.05468281	0.57320041
ADV	TIID	245	25	0.102040816326531	0.00309597523219814	0.160583941605839	0.0419157398366239	65	0.26530612244898	0.595984	3.6543845	0.521284
ATA	ALZJ	282	17	0.0602836879432624	0.00384122919334187	0.116666666666667	0.044855393982576	69	0.24468085106383	0.49928365	1.292769	0.54641664
ATA	BRC	282	46	0.163120567375887	0	0.235294117647059	0.0356600166658497	63	0.223404255319149	0.788544	8.277129	0.724201
ATA	HDL	282	44	0.156028368794326	0	0.261538461538462	0.039186318162948	67	0.23758865248227	0.54177175373262	2.87263127701451	0.52811602577399
ATA	HGT	282	53	0.187943262411348	0	0.283582089552239	0.0291949204783627	71	0.25177304964539	0.630969275719569	6.66780537997408	0.604147310735782
ATA	MS	282	10	0.0354609929078014	0.00128369704749679	0.119496855345912	0.031793400286944	27	0.0957446808510638	0.588289	1.3724845	0.502681
ATA	OVC	282	17	0.0602836879432624	0.00128369704749679	0.130044843049327	0.0495245929402656	79	0.280141843971631	0.534361	1.552516	0.499849
ATA	PRC	282	43	0.152482269503546	0	0.16969696969697	0.0379624044214748	70	0.24822695035461	0.609961	1.7622585	0.5625
ATA	SCZ	282	55	0.195035460992908	0	0.298507462686567	0.0341154525819753	82	0.290780141843972	0.85906677172421	8.72718582595608	0.780298068555264
ATA	SCZJ	282	53	0.187943262411348	0	0.287878787878788	0.0291820797369503	76	0.269503546099291	0.94284101	7.935306305	0.91680625
ATA	SCZR	282	51	0.180851063829787	0	0.308823529411765	0.0354580957205183	77	0.273049645390071	0.784996	7.929865	0.755161
ATA	SMC	282	16	0.0567375886524823	0.0326678765880218	0.114583333333333	0.0161287636557421	55	0.195035460992908	0.57820816	9.05829445	0.58339044
ATA	TIID	282	28	0.099290780141844	0.00256410256410256	0.141304347826087	0.0450160251222118	63	0.223404255319149	0.546121	1.572516	0.521284
ATC	ALZJ	83	11	0.132530120481928	0	0.169230769230769	0.0360125538592478	23	0.27710843373494	0.699816105	3.33687913	0.61512649
ATC	BRC	83	14	0.168674698795181	0	0.155555555555556	0.0246800731261426	17	0.204819277108434	1.026169	8.41	0.8464
ATC	HDL	83	11	0.132530120481928	0	0.164556962025316	0.0258917060593038	17	0.204819277108434	0.647800939329614	4.33734640524714	0.570400027238834
ATC	HGT	83	11	0.132530120481928	0.00173611111111111	0.229166666666667	0.0198260493760467	22	0.265060240963855	0.850892416591078	6.90364903743329	0.703231467649808
ATC	MS	83	5	0.0602409638554217	0.0521235521235521	0.178571428571429	0.021465940348417	5	0.0602409638554217	0.6964805	1.9716185	0.544644
ATC	OVC	83	10	0.120481927710843	0	0.170212765957447	0.0341702649394957	17	0.204819277108434	0.677329	3.755844	0.521284
ATC	PRC	83	17	0.204819277108434	0	0.245901639344262	0.0257360842467225	19	0.228915662650602	0.783225	2.9808045	0.664225
ATC	SCZ	83	15	0.180722891566265	0	0.158620689655172	0.0247889444534065	23	0.27710843373494	1.11175854104767	9.99694653019398	0.95875798921325
ATC	SCZJ	83	11	0.132530120481928	0	0.175675675675676	0.018388318009735	21	0.253012048192771	1.56175009	7.43434756	1.183744
ATC	SCZR	83	17	0.204819277108434	0	0.170068027210884	0.0254082509669102	26	0.313253012048193	1.0271845	7.7785945	0.881721
ATC	SMC	83	9	0.108433734939759	0.0283505154639175	0.206896551724138	0.00927795666648475	17	0.204819277108434	1.0609	6.22452601	0.70526404
ATC	TIID	83	13	0.156626506024096	0	0.13953488372093	0.0301668806161746	18	0.216867469879518	0.7396	3.892745	0.622521
ATT	ALZJ	252	23	0.0912698412698413	0.00340425531914894	0.159090909090909	0.0477093825526916	64	0.253968253968254	0.54154881	1.50921394	0.53406864
ATT	BRC	252	41	0.162698412698413	0	0.143835616438356	0.0376852899864996	67	0.265873015873016	0.715716	3.378244	0.715716
ATT	HDL	252	40	0.158730158730159	0.00170502983802217	0.157894736842105	0.0421499100810967	63	0.25	0.524331059352502	2.03862270235765	0.513099907997366
ATT	HGT	252	46	0.182539682539683	0	0.138211382113821	0.0312285659414524	70	0.277777777777778	0.602963235363787	7.36808708563722	0.596543199196817
ATT	MS	252	9	0.0357142857142857	0.00340715502555366	0.120879120879121	0.0346906962752284	24	0.0952380952380952	0.5753245	1.4884	0.495616
ATT	OVC	252	11	0.0436507936507936	0.00255754475703325	0.112107623318386	0.0518361581920904	56	0.222222222222222	0.49985	1.313316	0.497025
ATT	PRC	252	50	0.198412698412698	0	0.242105263157895	0.040592362924282	61	0.242063492063492	0.599076	3.557192	0.565504
ATT	SCZ	252	50	0.198412698412698	0	0.142857142857143	0.0360792719974331	72	0.285714285714286	0.867674178617768	2.72337843804465	0.780461610731412
ATT	SCZJ	252	58	0.23015873015873	0	0.117647058823529	0.0304049647483644	74	0.293650793650794	1.01062858	4.309569505	0.912025
ATT	SCZR	252	62	0.246031746031746	0.00215982721382289	0.145569620253165	0.0378856547014605	67	0.265873015873016	0.804609	2.531281	0.748225
ATT	SMC	252	7	0.0277777777777778	0.00170502983802217	0.157894736842105	0.0175328784938833	44	0.174603174603175	0.605523925	6.02555209	0.56806369
ATT	TIID	252	34	0.134920634920635	0.000853242320819113	0.119883040935673	0.0477302327464622	65	0.257936507936508	0.570025	4.2828605	0.521284
BCO	ALZJ	215	14	0.0651162790697674	0	0.195652173913043	0.0374170380582898	51	0.237209302325581	0.55532304	3.56195605	0.556516
BCO	BRC	215	31	0.144186046511628	0	0.236111111111111	0.0305226458340059	57	0.265116279069767	0.8199505	6.507601	0.770884
BCO	HDL	215	25	0.116279069767442	0	0.230337078651685	0.0307610413911024	50	0.232558139534884	0.638650206401483	3.83443202217905	0.55520179163352
BCO	HGT	215	33	0.153488372093023	0	0.228070175438596	0.023898431665422	56	0.26046511627907	0.703231467649808	9.58662398959053	0.665571093936576
BCO	MS	215	10	0.0465116279069767	0	0.161290322580645	0.0276195715487671	17	0.0790697674418605	0.648025	2.2967405	0.538756
BCO	OVC	215	17	0.0790697674418605	0	0.15625	0.0423124191978038	54	0.251162790697674	0.509796	2.502725	0.505521
BCO	PRC	215	23	0.106976744186047	0	0.213333333333333	0.03335693367232	41	0.190697674418605	0.641601	4.765489	0.591361
BCO	SCZ	215	24	0.111627906976744	0	0.207792207792208	0.0292497779213438	56	0.26046511627907	0.908547890008142	9.99694653019398	0.814136881825469
BCO	SCZJ	215	21	0.0976744186046512	0	0.217948717948718	0.0244539642358745	55	0.255813953488372	0.93489561	5.89324176	0.99500625
BCO	SCZR	215	25	0.116279069767442	0	0.197368421052632	0.0301441043102196	52	0.241860465116279	0.9264065	8.08265	0.781456
BCO	SMC	215	7	0.0325581395348837	0.0412698412698413	0.202702702702703	0.0143749282892688	40	0.186046511627907	0.740553865	6.22452601	0.59892121
BCO	TIID	215	18	0.0837209302325581	0	0.164383561643836	0.0369075867376387	43	0.2	0.649636	1.8403325	0.546121
BCR	ALZJ	243	21	0.0864197530864197	0.00127226463104326	0.140625	0.0409565105396471	60	0.246913580246914	0.59444101	3.15600409	0.56070144
BCR	BRC	243	39	0.160493827160494	0	0.159090909090909	0.0319445947408289	68	0.279835390946502	0.7370225	3.0050245	0.737881
BCR	HDL	243	32	0.131687242798354	0.00177619893428064	0.158273381294964	0.0351429773372022	57	0.234567901234568	0.594589134181265	3.21963167769589	0.538632538392834
BCR	HGT	243	42	0.172839506172839	0	0.25	0.0259334632001654	67	0.275720164609054	0.621474223349984	5.48053098876158	0.630969275719569
BCR	MS	243	10	0.0411522633744856	0.00254452926208651	0.103896103896104	0.0289512234821768	17	0.0699588477366255	0.614656	1.695204	0.516961
BCR	OVC	243	14	0.0576131687242798	0.00127226463104326	0.168674698795181	0.0456211594977291	60	0.246913580246914	0.549082	2.785561	0.506944
BCR	PRC	243	37	0.152263374485597	0	0.168831168831169	0.0357531780003666	55	0.226337448559671	0.641601	2.4696325	0.5776
BCR	SCZ	243	36	0.148148148148148	0.00208333333333333	0.254237288135593	0.0306610925789542	65	0.267489711934156	0.872913479576629	6.19135050389258	0.817882504509171
BCR	SCZJ	243	31	0.127572016460905	0	0.245614035087719	0.0261437197410651	69	0.283950617283951	1.06543684	7.37882896	0.96707556
BCR	SCZR	243	24	0.0987654320987654	0.00380710659898477	0.269230769230769	0.0315114907067624	65	0.267489711934156	0.876096	6.1578545	0.779689
BCR	SMC	243	8	0.0329218106995885	0.0397058823529412	0.102040816326531	0.0159230769230769	43	0.176954732510288	0.717409	5.14609225	0.58339044
BCR	TIID	243	23	0.0946502057613169	0.00380710659898477	0.156716417910448	0.0406641852682163	56	0.230452674897119	0.558073	1.882384	0.546121
BNA	ALZJ	162	12	0.0740740740740741	0	0.148936170212766	0.0364101146884068	37	0.228395061728395	0.58232161	2.59242201	0.55294096
BNA	BRC	162	22	0.135802469135802	0	0.230769230769231	0.0281085346888564	40	0.246913580246914	0.853776	94.5464525	0.760384
BNA	HDL	162	22	0.135802469135802	0	0.424242424242424	0.0296394141638858	39	0.240740740740741	0.577437134082554	7.24345293713636	0.582075344468613
BNA	HGT	162	16	0.0987654320987654	0	0.390625	0.021947745686334	37	0.228395061728395	0.755310772873738	7.61889090690664	0.703231467649808
BNA	MS	162	8	0.0493827160493827	0.00132802124833997	0.2	0.026049540644261	16	0.0987654320987654	0.719104	2.277081	0.511225
BNA	OVC	162	7	0.0432098765432099	0	0.189473684210526	0.0405498439507986	39	0.240740740740741	0.585225	36.149328	0.5184
BNA	PRC	162	12	0.0740740740740741	0.00132802124833997	0.225352112676056	0.0305725403001668	36	0.222222222222222	0.693889	5.736025	0.588289
BNA	SCZ	162	21	0.12962962962963	0.00132802124833997	0.196230598669623	0.0271067546223172	42	0.259259259259259	1.01734443997337	7.10428251609553	0.859780944343397
BNA	SCZJ	162	22	0.135802469135802	0	0.114754098360656	0.0211229759095264	43	0.265432098765432	1.256641	6.082884145	1.03103716
BNA	SCZR	162	19	0.117283950617284	0.00265604249667995	0.217391304347826	0.0276243093922652	46	0.283950617283951	0.9360565	6.806882	0.833569
BNA	SMC	162	8	0.0493827160493827	0.0338983050847458	0.191176470588235	0.0133989544576838	25	0.154320987654321	0.7113268	6.38623441	0.63920025
BNA	TIID	162	19	0.117283950617284	0	0.264150943396226	0.0358114024980412	27	0.166666666666667	0.678976	2.6298145	0.570025
CLS	ALZJ	243	11	0.0452674897119342	0	0.12719298245614	0.0414738772541869	53	0.218106995884774	0.599076	1.691034445	0.55920484
CLS	BRC	243	35	0.1440329218107	0	0.156521739130435	0.0326229072548499	67	0.275720164609054	0.779689	6.0702385	0.741321
CLS	HDL	243	29	0.119341563786008	0.00132802124833997	0.241935483870968	0.0358895022940884	53	0.218106995884774	0.59602202141508	4.02954490879477	0.541528393507933
CLS	HGT	243	41	0.168724279835391	0	0.288888888888889	0.0263430912221783	70	0.288065843621399	0.675328691834529	8.36935992852789	0.632882393850457
CLS	MS	243	11	0.0452674897119342	0	0.174418604651163	0.0294296407664502	24	0.0987654320987654	0.609962	1.478656	0.514089
CLS	OVC	243	13	0.0534979423868313	0.00132978723404255	0.16	0.0457391377426675	67	0.275720164609054	0.540225	5.2975525	0.502681
CLS	PRC	243	28	0.11522633744856	0	0.181818181818182	0.0358218132473921	61	0.251028806584362	0.603729	2.316484	0.573049
CLS	SCZ	243	36	0.148148148148148	0	0.292307692307692	0.0318836570990872	67	0.275720164609054	0.89583856869432	8.72718582595608	0.796972788353224
CLS	SCZJ	243	40	0.164609053497942	0	0.292307692307692	0.0272630116490328	60	0.246913580246914	0.93489561	4.74978436	0.94458961
CLS	SCZR	243	37	0.152263374485597	0	0.276923076923077	0.0325725280916793	65	0.267489711934156	0.859329	7.963684	0.762129
CLS	SMC	243	8	0.0329218106995885	0.0359712230215827	0.172413793103448	0.014659901113287	44	0.181069958847737	0.72046144	5.05170576	0.59105344
CLS	TIID	243	24	0.0987654320987654	0	0.156626506024096	0.0398294081010039	53	0.218106995884774	0.595984	3.404025	0.546121
CLT	ALZJ	257	12	0.0466926070038911	0.00121802679658952	0.161538461538462	0.0415640024731689	57	0.221789883268482	0.5919764	1.62282121	0.54819216
CLT	BRC	257	46	0.178988326848249	0	0.28735632183908	0.0327159344750558	66	0.256809338521401	0.755161	3.621409	0.732736
CLT	HDL	257	33	0.1284046692607	0.00642398286937901	0.242424242424242	0.0361334013636996	62	0.24124513618677	0.572922702962552	8.41399733036443	0.531206650343543
CLT	HGT	257	40	0.155642023346304	0	0.195121951219512	0.0265754296626353	68	0.264591439688716	0.703231467649808	9.2810175702676	0.633429867761432
CLT	MS	257	15	0.0583657587548638	0.00364520048602673	0.12962962962963	0.0295572479187666	28	0.108949416342412	0.633616	3.150625	0.508369
CLT	OVC	257	13	0.0505836575875486	0.00364520048602673	0.138381201044386	0.045933894175516	62	0.24124513618677	0.5184	1.449616	0.501264
CLT	PRC	257	41	0.159533073929961	0	0.178571428571429	0.035623102561484	62	0.24124513618677	0.609961	2.9122145	0.583696
CLT	SCZ	257	40	0.155642023346304	0	0.208333333333333	0.0314256157910923	85	0.330739299610895	0.776219013483875	3.48359376588756	0.790331189041418
CLT	SCZJ	257	43	0.167315175097276	0	0.193548387096774	0.0256739409499358	78	0.303501945525292	0.92736909	5.9049	0.92679129
CLT	SCZR	257	43	0.167315175097276	0.00429184549356223	0.184782608695652	0.0324256388772518	80	0.311284046692607	0.7876565	6.431296	0.760384
CLT	SMC	257	11	0.0428015564202335	0.030729833546735	0.166666666666667	0.0148192337556578	40	0.155642023346304	0.68178049	6.08954329	0.58339044
CLT	TIID	257	23	0.0894941634241245	0.00726392251815981	0.185185185185185	0.0407098602993454	48	0.186770428015564	0.570025	4.596736	0.521284
EGJ	ALZJ	255	21	0.0823529411764706	0	0.189655172413793	0.0411687504317193	67	0.262745098039216	0.58079641	2.76689956	0.55279225
EGJ	BRC	255	41	0.16078431372549	0	0.194444444444444	0.0322259599116224	60	0.235294117647059	0.7929905	3.659893	0.743044
EGJ	HDL	255	25	0.0980392156862745	0	0.217821782178218	0.0357142857142857	61	0.23921568627451	0.584509984325285	4.87997580588484	0.535508820847894
EGJ	HGT	255	43	0.168627450980392	0	0.268518518518519	0.0260431784288016	65	0.254901960784314	0.621204602860473	6.00814372997563	0.610498972563484
EGJ	MS	255	16	0.0627450980392157	0.00247218788627936	0.170731707317073	0.0292289115748086	24	0.0941176470588235	0.677329	3.583449	0.516961
EGJ	OVC	255	25	0.0980392156862745	0.00247831474597274	0.179487179487179	0.046277922945441	61	0.23921568627451	0.585225	1.8374365	0.505521
EGJ	PRC	255	42	0.164705882352941	0	0.2	0.0355590832423852	60	0.235294117647059	0.628849	2.999824	0.570025
EGJ	SCZ	255	38	0.149019607843137	0	0.198439241917503	0.0310604173930368	80	0.313725490196078	0.883481131172897	4.32755844006061	0.78933923869039
EGJ	SCZJ	255	34	0.133333333333333	0	0.12962962962963	0.0259878069534402	82	0.32156862745098	1.040298565	4.490486325	0.93644329
EGJ	SCZR	255	40	0.156862745098039	0	0.181818181818182	0.0323858039738526	74	0.290196078431373	0.829921	3.4969	0.758641
EGJ	SMC	255	12	0.0470588235294118	0.0344287949921753	0.189873417721519	0.0159144220658416	48	0.188235294117647	0.72384925	6.238763185	0.58339044
EGJ	TIID	255	23	0.0901960784313725	0	0.177083333333333	0.0412200341199325	55	0.215686274509804	0.546121	2.4858145	0.521284
EMC	ALZJ	249	18	0.072289156626506	0.00183318056828598	0.206896551724138	0.0462322842152093	57	0.228915662650602	0.565279985	1.80284329	0.54228496
EMC	BRC	249	54	0.216867469879518	0.000917431192660551	0.311111111111111	0.0357117374241884	67	0.269076305220884	0.776161	2.119936	0.717409
EMC	HDL	249	34	0.136546184738956	0.000917431192660551	0.261437908496732	0.0414076912161203	65	0.261044176706827	0.549310942580296	6.09650173585218	0.512172284018421
EMC	HGT	249	58	0.232931726907631	0	0.202797202797203	0.0300683403968476	73	0.293172690763052	0.634525976111741	7.77684976557378	0.596543199196817
EMC	MS	249	13	0.0522088353413655	0	0.127659574468085	0.0329223110704221	24	0.0963855421686747	0.5647525	1.390041	0.498436
EMC	OVC	249	16	0.0642570281124498	0.00274725274725275	0.161764705882353	0.0506800256108973	58	0.232931726907631	0.529984	1.61065	0.494209
EMC	PRC	249	51	0.204819277108434	0	0.178082191780822	0.0386427026411658	67	0.269076305220884	0.5768405	2.235025	0.5625
EMC	SCZ	249	48	0.192771084337349	0	0.205673758865248	0.0348050204903403	75	0.301204819277108	0.830942973717712	6.44603882046829	0.768763001275734
EMC	SCZJ	249	53	0.21285140562249	0	0.225	0.0294772048690859	73	0.293172690763052	0.91987281	6.36532573	0.90326016
EMC	SCZR	249	48	0.192771084337349	0.0018348623853211	0.221052631578947	0.0367110439591767	74	0.29718875502008	0.7894325	8.3088625	0.744769
EMC	SMC	249	11	0.0441767068273092	0.000917431192660551	0.0930232558139535	0.0174229439618859	43	0.172690763052209	0.58844241	2.93642496	0.57062916
EMC	TIID	249	28	0.112449799196787	0.00365965233302836	0.2	0.0463702846171222	61	0.244979919678715	0.570025	2.0736	0.521284
EMS	ALZJ	247	19	0.0769230769230769	0.00329218106995885	0.113300492610837	0.0460565838029579	62	0.251012145748988	0.557934605	1.54778481	0.53978409
EMS	BRC	247	44	0.178137651821862	0	0.147186147186147	0.0361779870308055	63	0.255060728744939	0.7525625	7.9104985	0.720801
EMS	HDL	247	31	0.125506072874494	0.00329218106995885	0.28169014084507	0.0406194283085064	58	0.234817813765182	0.574186733320264	3.1523004962392	0.517990823692584
EMS	HGT	247	63	0.255060728744939	0	0.212765957446809	0.029653042688465	71	0.287449392712551	0.66757028762822	3.03612965761995	0.596543199196817
EMS	MS	247	14	0.0566801619433198	0.00247116968698517	0.102272727272727	0.0328707191284696	32	0.129554655870445	0.582178	1.420864	0.495616
EMS	OVC	247	16	0.0647773279352227	0.00737704918032787	0.145539906103286	0.0503013807942773	64	0.259109311740891	0.5062325	1.6448125	0.499849
EMS	PRC	247	43	0.174089068825911	0	0.133333333333333	0.0396513502619911	68	0.275303643724696	0.583696	2.292196	0.558009
EMS	SCZ	247	38	0.153846153846154	0.00247116968698517	0.235294117647059	0.0351921840110418	67	0.271255060728745	0.753723251378719	2.6462896343824	0.76940882236878
EMS	SCZJ	247	53	0.214574898785425	0	0.212121212121212	0.0293065852594854	65	0.263157894736842	0.970323925	4.59330624	0.89965225
EMS	SCZR	247	59	0.238866396761134	0.00305810397553517	0.223880597014925	0.0364301748965995	72	0.291497975708502	0.7612685	3.1915825	0.737881
EMS	SMC	247	8	0.0323886639676113	0.00246913580246914	0.091254752851711	0.0168751839858699	46	0.186234817813765	0.568141785	2.93642496	0.56310016
EMS	TIID	247	29	0.117408906882591	0.00493827160493827	0.174603174603175	0.0452981364237937	56	0.226720647773279	0.570025	2.706025	0.521284
FIB	ALZJ	263	27	0.102661596958175	0.00613026819923372	0.158730158730159	0.0478141983810887	66	0.250950570342205	0.55323893	1.476225	0.53494596
FIB	BRC	263	64	0.243346007604563	0	0.382978723404255	0.0370240814282873	74	0.281368821292776	0.755161	5.085025	0.717409
FIB	HDL	263	44	0.167300380228137	0.00702576112412178	0.24468085106383	0.0416202967221285	62	0.23574144486692	0.558166332315361	5.88845118039447	0.508704976135003
FIB	HGT	263	55	0.209125475285171	0.00203045685279188	0.270833333333333	0.0314788004136505	70	0.26615969581749	0.634525976111741	7.42734649697793	0.597326263285234
FIB	MS	263	19	0.0722433460076046	0.00384024577572965	0.107913669064748	0.0338442065872383	25	0.0950570342205323	0.583696	1.42337	0.501264
FIB	OVC	263	15	0.0570342205323194	0.0106707317073171	0.146853146853147	0.05180285291074	63	0.239543726235741	0.49985	1.57258	0.499849
FIB	PRC	263	47	0.178707224334601	0	0.195402298850575	0.0402978746683443	67	0.254752851711027	0.568516	2.062096	0.555025
FIB	SCZ	263	49	0.186311787072243	0.00521739130434783	0.275	0.0360971926693665	76	0.288973384030418	0.847008494333312	7.33831717979529	0.771996911015608
FIB	SCZJ	263	48	0.182509505703422	0.00134108180599017	0.292682926829268	0.0305924571270833	76	0.288973384030418	0.97337957	9.17790869	0.90364036
FIB	SCZR	263	52	0.197718631178707	0.00400801603206413	0.275	0.0380143204631882	73	0.277566539923954	0.801025	8.048569	0.744769
FIB	SMC	263	8	0.0304182509505703	0.00578291814946619	0.111111111111111	0.0173551869773166	50	0.190114068441065	0.64192144	4.75588864	0.56310016
FIB	TIID	263	26	0.0988593155893536	0.0121765601217656	0.161764705882353	0.0471752543730443	62	0.23574144486692	0.570025	4.198426	0.521284
HRA	ALZJ	264	10	0.0378787878787879	0.00121654501216545	0.132352941176471	0.0428844272604463	67	0.253787878787879	0.591899485	2.5638418	0.55130625
HRA	BRC	264	55	0.208333333333333	0	0.167300380228137	0.0328669420476679	67	0.253787878787879	0.826281	40.043584	0.744769
HRA	HDL	264	28	0.106060606060606	0	0.236559139784946	0.0372888976311574	61	0.231060606060606	0.593705077616389	4.86549131290188	0.533593460009714
HRA	HGT	264	49	0.185606060606061	0	0.297029702970297	0.0280321717844755	83	0.314393939393939	0.703231467649808	6.32869056928231	0.629333216396452
HRA	MS	264	10	0.0378787878787879	0.0024330900243309	0.117283950617284	0.0302647338985768	25	0.0946969696969697	0.576082	1.26788	0.511225
HRA	OVC	264	16	0.0606060606060606	0.00243013365735115	0.21969696969697	0.047138891210087	65	0.246212121212121	0.501264	2.1776525	0.502681
HRA	PRC	264	40	0.151515151515152	0	0.210526315789474	0.0366458288424229	64	0.242424242424242	0.603729	3.0854745	0.576081
HRA	SCZ	264	43	0.162878787878788	0	0.18996062992126	0.0312703153412035	71	0.268939393939394	0.830250860888628	4.41042217486735	0.79497507119307
HRA	SCZJ	264	36	0.136363636363636	0	0.180952380952381	0.026491633224805	75	0.284090909090909	1.02090816	4.65310642	0.94031809
HRA	SCZR	264	38	0.143939393939394	0	0.162983425414365	0.0326323218066337	72	0.272727272727273	0.8399925	3.651921	0.758641
HRA	SMC	264	11	0.0416666666666667	0.0322209436133487	0.101851851851852	0.0159133944111853	49	0.185606060606061	0.67584841	9.50427241	0.59105344
HRA	TIID	264	32	0.121212121212121	0	0.193181818181818	0.0416907554875888	55	0.208333333333333	0.595984	7.879249	0.546121
HRV	ALZJ	236	8	0.0338983050847458	0.001194743130227	0.107033639143731	0.0411213760989975	50	0.211864406779661	0.54671236	1.80380776	0.555025
HRV	BRC	236	38	0.161016949152542	0	0.15625	0.0320473631712732	58	0.245762711864407	0.839056	2.79905	0.7569
HRV	HDL	236	29	0.122881355932203	0	0.135922330097087	0.0351892047945425	56	0.23728813559322	0.594329067610824	1.19987623080499	0.538391756341757
HRV	HGT	236	46	0.194915254237288	0	0.192982456140351	0.0264497207306291	64	0.271186440677966	0.703231467649808	6.79292176067474	0.63892593346532
HRV	MS	236	8	0.0338983050847458	0.00476190476190476	0.12781954887218	0.029719358964713	19	0.0805084745762712	0.6781645	1.397268	0.511225
HRV	OVC	236	13	0.0550847457627119	0.00357568533969011	0.198895027624309	0.045962890790477	50	0.211864406779661	0.573049	1.283705	0.5041
HRV	PRC	236	33	0.139830508474576	0	0.132075471698113	0.0348564764788326	45	0.190677966101695	0.6732225	3.6388285	0.580644
HRV	SCZ	236	38	0.161016949152542	0.00267737617135207	0.206546275395034	0.0301812594685778	69	0.292372881355932	0.844724003183478	4.65296265241266	0.79066208701429
HRV	SCZJ	236	38	0.161016949152542	0	0.21875	0.024985693153229	53	0.224576271186441	0.94887081	7.46218489	0.95726656
HRV	SCZR	236	25	0.105932203389831	0.00300751879699248	0.21875	0.0312164541199708	54	0.228813559322034	0.840889	4.418404	0.760384
HRV	SMC	236	8	0.0338983050847458	0.055045871559633	0.193548387096774	0.0156696088046202	41	0.173728813559322	0.67881121	9.62426529	0.59105344
HRV	TIID	236	15	0.0635593220338983	0.00476758045292014	0.185185185185185	0.0414612376742605	52	0.220338983050847	0.570025	1.60802	0.546121
LIV	ALZJ	78	6	0.0769230769230769	0	0.158150851581509	0.0311311633902675	20	0.256410256410256	0.66961813	3.89075625	0.58767556
LIV	BRC	78	11	0.141025641025641	0.0487804878048781	0.214814814814815	0.0187129164764948	20	0.256410256410256	0.9457865	9.474084	0.7114925
LIV	HDL	78	11	0.141025641025641	0.00200400801603206	0.166666666666667	0.0278567735263702	19	0.243589743589744	0.641688576063527	2.8141455231119	0.595500388635537
LIV	HGT	78	9	0.115384615384615	0.00145772594752187	0.158730158730159	0.0189811493053291	20	0.256410256410256	0.840106813510632	21.1246071414817	0.732729127180132
LIV	MS	78	5	0.0641025641025641	0.0597826086956522	0.109243697478992	0.0208834818814651	6	0.0769230769230769	0.69397	2.331729	0.535824
LIV	OVC	78	9	0.115384615384615	0	0.179487179487179	0.0329167740273126	23	0.294871794871795	0.5952125	2.999824	0.502681
LIV	PRC	78	9	0.115384615384615	0	0.151162790697674	0.0276986797825524	21	0.269230769230769	0.641601	2.958425	0.648025
LIV	SCZ	78	13	0.166666666666667	0	0.137931034482759	0.0254132901134522	20	0.256410256410256	0.980400294019718	4.30457461897438	0.869477567639177
LIV	SCZJ	78	12	0.153846153846154	0.00307062436028659	0.138888888888889	0.017249264946096	14	0.179487179487179	1.258996325	4.15956025	1.096209
LIV	SCZR	78	14	0.179487179487179	0	0.162162162162162	0.0261776712240005	16	0.205128205128205	1.243229	4.1107585	0.8649
LIV	SMC	78	4	0.0512820512820513	0.0339702760084926	0.112676056338028	0.0114912338301924	14	0.179487179487179	0.93334921	6.48160681	0.62283664
LIV	TIID	78	8	0.102564102564103	0	0.172131147540984	0.0296793341505904	16	0.205128205128205	0.7396	2.178576	0.546121
LNG	ALZJ	235	16	0.0680851063829787	0.00347222222222222	0.119047619047619	0.0446936738010392	56	0.238297872340426	0.56041717	1.76570944	0.53978409
LNG	BRC	235	57	0.242553191489362	0	0.183908045977011	0.0352343192567692	62	0.263829787234043	0.7929905	3.869138	0.725904
LNG	HDL	235	29	0.123404255319149	0.00263852242744063	0.188118811881188	0.0394626979360452	55	0.234042553191489	0.57216470568163	2.00483625619998	0.521271029630818
LNG	HGT	235	48	0.204255319148936	0	0.17816091954023	0.0293900075453833	71	0.302127659574468	0.632747625915655	5.03152312578833	0.599156606371542
LNG	MS	235	11	0.0468085106382979	0.00173913043478261	0.107438016528926	0.0319824705075142	23	0.0978723404255319	0.5936705	1.926544	0.499849
LNG	OVC	235	14	0.0595744680851064	0.00434404865334492	0.145238095238095	0.0497982817669937	53	0.225531914893617	0.515524	1.5625	0.497025
LNG	PRC	235	41	0.174468085106383	0	0.124031007751938	0.0386744382125444	56	0.238297872340426	0.6123785	1.5116765	0.565504
LNG	SCZ	235	34	0.14468085106383	0.00173913043478261	0.165779467680608	0.0339089135157027	65	0.276595744680851	0.760411018766582	3.11215664094676	0.766828412800381
LNG	SCZJ	235	41	0.174468085106383	0.000870322019147084	0.146666666666667	0.0289549433554584	72	0.306382978723404	0.91450969	3.94896708	0.89889361
LNG	SCZR	235	42	0.178723404255319	0.00340715502555366	0.173469387755102	0.0358261406578541	61	0.259574468085106	0.802816	3.50813	0.737881
LNG	SMC	235	10	0.0425531914893617	0.000870322019147084	0.138297872340426	0.0168564988505231	48	0.204255319148936	0.62821476	3.335561345	0.56806369
LNG	TIID	235	21	0.0893617021276596	0.00347222222222222	0.15	0.0454886369428607	54	0.229787234042553	0.595984	2.553604	0.521284
MSK	ALZJ	259	20	0.0772200772200772	0.00106723585912487	0.156424581005587	0.0473179937577121	68	0.262548262548263	0.56070144	1.410275005	0.54390625
MSK	BRC	259	51	0.196911196911197	0	0.170454545454545	0.0364670065656751	72	0.277992277992278	0.724201	2.5937665	0.729316
MSK	HDL	259	47	0.181467181467181	0	0.193877551020408	0.0409704370179949	62	0.239382239382239	0.521036207037802	2.7973541769028	0.514493726765528
MSK	HGT	259	61	0.235521235521236	0	0.209302325581395	0.0303526634203925	70	0.27027027027027	0.596543199196817	6.00319441682075	0.599156606371542
MSK	MS	259	16	0.0617760617760618	0.00106837606837607	0.136363636363636	0.033396349940784	26	0.1003861003861	0.5776	1.297321	0.499849
MSK	OVC	259	10	0.0386100386100386	0.00106837606837607	0.162162162162162	0.0512087848493178	65	0.250965250965251	0.524176	1.481089	0.501264
MSK	PRC	259	44	0.16988416988417	0	0.228571428571429	0.0393509543283124	59	0.227799227799228	0.583696	4.301476	0.561001
MSK	SCZ	259	56	0.216216216216216	0	0.177083333333333	0.0345595367567091	70	0.27027027027027	0.842088994722125	3.46316752592359	0.773131637546485
MSK	SCZJ	259	49	0.189189189189189	0	0.185567010309278	0.0294067690217191	80	0.308880308880309	0.93624985	4.101238525	0.90402064
MSK	SCZR	259	47	0.181467181467181	0.00213219616204691	0.174515235457064	0.0365450210893086	66	0.254826254826255	0.777924	2.913858	0.744769
MSK	SMC	259	8	0.0308880308880309	0.0403100775193798	0.0846774193548387	0.0171791248962749	46	0.177606177606178	0.63920025	3.460533125	0.57577744
MSK	TIID	259	32	0.123552123552124	0.00319829424307036	0.168421052631579	0.0456980065262102	63	0.243243243243243	0.570025	2.0736	0.521284
PAN	ALZJ	262	20	0.0763358778625954	0	0.133928571428571	0.0401093383911637	68	0.259541984732824	0.546934625	2.43173197	0.55815841
PAN	BRC	262	44	0.16793893129771	0	0.188888888888889	0.0317421038423468	60	0.229007633587786	0.8381405	3.345241	0.753424
PAN	HDL	262	31	0.118320610687023	0	0.221052631578947	0.0345017166707807	58	0.221374045801527	0.602569968796499	4.46554773363025	0.552004036906424
PAN	HGT	262	44	0.16793893129771	0	0.321100917431193	0.0259721170045567	73	0.278625954198473	0.663008029750233	5.67993535779184	0.636173045082309
PAN	MS	262	15	0.0572519083969466	0.00245700245700246	0.25	0.0296776375112714	26	0.099236641221374	0.6440065	2.262016	0.508369
PAN	OVC	262	18	0.0687022900763359	0.003690036900369	0.227513227513228	0.0462527194423478	63	0.240458015267176	0.5424325	1.6602325	0.502681
PAN	PRC	262	33	0.125954198473282	0	0.268292682926829	0.0351801609901567	61	0.232824427480916	0.628849	4.571044	0.585225
PAN	SCZ	262	36	0.137404580152672	0	0.20703933747412	0.0303852475626506	72	0.274809160305344	0.886969014528828	4.73819549855565	0.818906751442478
PAN	SCZJ	262	45	0.17175572519084	0	0.137931034482759	0.0250814922129663	63	0.240458015267176	1.06481761	9.482779325	0.97318225
PAN	SCZR	262	39	0.148854961832061	0	0.178571428571429	0.0318557999370305	72	0.274809160305344	0.866861	3.7636	0.793881
PAN	SMC	262	13	0.049618320610687	0.0396694214876033	0.149122807017544	0.0151586167476422	47	0.179389312977099	0.70241161	6.40191204	0.60155536
PAN	TIID	262	28	0.106870229007634	0.002460024600246	0.4375	0.0399165523165657	53	0.202290076335878	0.521284	4.765489	0.546121
PIT	ALZJ	237	12	0.0506329113924051	0.00607533414337789	0.139784946236559	0.0391617050424153	65	0.274261603375527	0.61638201	2.73307753	0.55830784
PIT	BRC	237	38	0.160337552742616	0	0.275	0.0293327660027125	64	0.270042194092827	0.839056	6.579225	0.765625
PIT	HDL	237	34	0.143459915611814	0	0.272727272727273	0.0324264871526443	57	0.240506329113924	0.639477680261005	4.6490907900957	0.556312065355676
PIT	HGT	237	32	0.135021097046413	0	0.342857142857143	0.0246895446655094	62	0.261603375527426	0.669287864715459	8.4156733295049	0.640582345742279
PIT	MS	237	10	0.0421940928270042	0.00121951219512195	0.157303370786517	0.0282321934856976	28	0.118143459915612	0.643204	6.589489	0.516961
PIT	OVC	237	12	0.0506329113924051	0.00121951219512195	0.184210526315789	0.0436698980729624	57	0.240506329113924	0.5677645	2.6424065	0.508369
PIT	PRC	237	30	0.126582278481013	0	0.153846153846154	0.033546918025842	56	0.236286919831224	0.670761	3.433609	0.585225
PIT	SCZ	237	37	0.156118143459916	0	0.206349206349206	0.0285854904360318	73	0.308016877637131	0.911186048691339	4.58595571700956	0.819932164780473
PIT	SCZJ	237	39	0.164556962025316	0	0.166666666666667	0.0243759099226649	71	0.29957805907173	1.06936281	6.78342025	0.96589584
PIT	SCZR	237	34	0.143459915611814	0	0.230769230769231	0.029903686482896	62	0.261603375527426	0.777924	4.1209	0.7921
PIT	SMC	237	15	0.0632911392405063	0.00581395348837209	0.15	0.0147366150278418	46	0.194092827004219	0.66732561	5.35181956	0.59105344
PIT	TIID	237	22	0.0928270042194093	0	0.206896551724138	0.0383799243472645	52	0.219409282700422	0.622521	4.6807745	0.546121
SKN	ALZJ	234	20	0.0854700854700855	0.00337837837837838	0.159509202453988	0.0467345549520012	59	0.252136752136752	0.57365476	1.453833265	0.53670276
SKN	BRC	234	41	0.175213675213675	0	0.346153846153846	0.0365178590221212	60	0.256410256410256	0.770884	2.5424325	0.717409
SKN	HDL	234	47	0.200854700854701	0.00614754098360656	0.180851063829787	0.0404456217107792	56	0.239316239316239	0.553478140889454	2.28417052743283	0.509858769672042
SKN	HGT	234	52	0.222222222222222	0	0.15748031496063	0.0306117409678079	70	0.299145299145299	0.630969275719569	5.096341391404	0.596543199196817
SKN	MS	234	12	0.0512820512820513	0.00369344413665743	0.112244897959184	0.0334259682696028	24	0.102564102564103	0.524176	1.056784	0.492804
SKN	OVC	234	9	0.0384615384615385	0.00462107208872458	0.185185185185185	0.0503105461041524	60	0.256410256410256	0.519841	1.643605	0.499849
SKN	PRC	234	43	0.183760683760684	0.00185013876040703	0.153846153846154	0.0398480778915562	53	0.226495726495726	0.625681	2.310404	0.5625
SKN	SCZ	234	55	0.235042735042735	0.000925069380203515	0.244444444444444	0.0345753278331389	66	0.282051282051282	0.80770378275362	7.55752522326824	0.76940882236878
SKN	SCZJ	234	46	0.196581196581197	0	0.260869565217391	0.0290611818072621	69	0.294871794871795	1.00661089	6.614741965	0.89889361
SKN	SCZR	234	36	0.153846153846154	0.00185013876040703	0.244444444444444	0.0363325077008357	73	0.311965811965812	0.781456	9.4218305	0.741321
SKN	SMC	234	14	0.0598290598290598	0.000925069380203515	0.0633802816901408	0.0172644281292223	34	0.145299145299145	0.62283664	2.95702416	0.56565441
SKN	TIID	234	27	0.115384615384615	0.00277520814061055	0.189473684210526	0.0451804086061896	53	0.226495726495726	0.546121	1.643524	0.521284
SKS	ALZJ	220	15	0.0681818181818182	0.000771604938271605	0.125541125541126	0.048410129166909	67	0.304545454545455	0.565128085	2.80428516	0.52983841
SKS	BRC	220	42	0.190909090909091	0	0.108262108262108	0.0372758451739343	58	0.263636363636364	0.7612565	2.576025	0.707281
SKS	HDL	220	39	0.177272727272727	0	0.177914110429448	0.0416964668859963	57	0.259090909090909	0.525747987815352	3.05619115330679	0.5084744540342
SKS	HGT	220	49	0.222727272727273	0	0.161538461538462	0.0318562103521191	64	0.290909090909091	0.633704184981099	2.20123741558813	0.586180263448653
SKS	MS	220	12	0.0545454545454545	0.000771604938271605	0.116071428571429	0.0343399934490665	28	0.127272727272727	0.556516	1.177225	0.495616
SKS	OVC	220	12	0.0545454545454545	0.0122230710466005	0.149863760217984	0.0520277756306202	55	0.25	0.481636	1.625625	0.497025
SKS	PRC	220	39	0.177272727272727	0	0.12962962962963	0.0401915434230243	46	0.209090909090909	0.5936725	2.256004	0.555025
SKS	SCZ	220	46	0.209090909090909	0.00165837479270315	0.253164556962025	0.0357261994309448	66	0.3	0.803328709119331	7.10311744858898	0.759771629678508
SKS	SCZJ	220	47	0.213636363636364	0.00190114068441065	0.243589743589744	0.0301934193998145	72	0.327272727272727	0.89548369	8.32957321	0.88472836
SKS	SCZR	220	46	0.209090909090909	0	0.202702702702703	0.0374470197161759	69	0.313636363636364	0.7912165	5.764805	0.734449
SKS	SMC	220	10	0.0454545454545455	0.000771604938271605	0.104166666666667	0.0178972108848067	34	0.154545454545455	0.5769928	4.80968761	0.56565441
SKS	TIID	220	23	0.104545454545455	0.00690184049079755	0.115492957746479	0.0473120643500976	58	0.263636363636364	0.570025	1.119364	0.521284
SPN	ALZJ	235	14	0.0595744680851064	0.00160513643659711	0.15	0.0389975927411888	64	0.272340425531915	0.597915585	2.42549476	0.55621764
SPN	BRC	235	25	0.106382978723404	0	0.180722891566265	0.0297128340514558	58	0.246808510638298	0.7284625	9.2325385	0.7569
SPN	HDL	235	29	0.123404255319149	0	0.215189873417722	0.0337797619047619	58	0.246808510638298	0.629067788491308	3.38950259049241	0.545408187364794
SPN	HGT	235	34	0.14468085106383	0	0.253012048192771	0.0250468925847193	57	0.242553191489362	0.658471727292648	6.21881115506796	0.632882393850457
SPN	MS	235	12	0.051063829787234	0	0.116883116883117	0.0275628868037532	28	0.119148936170213	0.643204	1.844164	0.528529
SPN	OVC	235	15	0.0638297872340425	0.0016260162601626	0.19047619047619	0.0429638011832573	60	0.25531914893617	0.543169	1.9810585	0.501264
SPN	PRC	235	29	0.123404255319149	0	0.160493827160494	0.0336636856402178	63	0.268085106382979	0.611524	2.082249	0.585225
SPN	SCZ	235	32	0.136170212765957	0	0.25609756097561	0.0279517050415347	64	0.272340425531915	0.803666770637644	8.53026911058697	0.823358657131482
SPN	SCZJ	235	38	0.161702127659574	0	0.2375	0.0235106969287038	59	0.251063829787234	0.872356	4.037978045	0.97160449
SPN	SCZR	235	27	0.114893617021277	0.00162337662337662	0.24390243902439	0.029639223402533	61	0.259574468085106	0.820836	9.7509985	0.779689
SPN	SMC	235	12	0.051063829787234	0.035799522673031	0.0981308411214953	0.0140220002528765	39	0.165957446808511	0.72965764	3.206449045	0.58844241
SPN	TIID	235	23	0.0978723404255319	0.0016260162601626	0.181818181818182	0.0389196795576019	52	0.221276595744681	0.622521	2.178576	0.546121
STM	ALZJ	231	15	0.0649350649350649	0	0.129464285714286	0.0387614855995676	47	0.203463203463203	0.62346816	2.74498624	0.56325025
STM	BRC	231	26	0.112554112554113	0	0.155963302752294	0.0299078759569223	59	0.255411255411255	0.753425	4.687394	0.765625
STM	HDL	231	31	0.134199134199134	0.00130039011703511	0.189655172413793	0.032838640392304	62	0.268398268398268	0.606526679288821	4.76287120038411	0.554955300712463
STM	HGT	231	37	0.16017316017316	0	0.239669421487603	0.0248001773303952	68	0.294372294372294	0.703231467649808	4.00297600009021	0.665571093936576
STM	MS	231	11	0.0476190476190476	0	0.118110236220472	0.0279262061702875	25	0.108225108225108	0.570034	1.423249	0.512656
STM	OVC	231	20	0.0865800865800866	0.00130039011703511	0.132530120481928	0.0423386320772872	60	0.25974025974026	0.567009	1.7996425	0.506944
STM	PRC	231	31	0.134199134199134	0	0.2	0.0326338817620484	51	0.220779220779221	0.64322	6.185169	0.5776
STM	SCZ	231	26	0.112554112554113	0	0.190949227373068	0.0291223058945728	54	0.233766233766234	0.836498937466837	6.76851506629252	0.820274228747866
STM	SCZJ	231	34	0.147186147186147	0	0.171428571428571	0.0239363090576873	59	0.255411255411255	1.102606105	7.46218489	0.97456385
STM	SCZR	231	28	0.121212121212121	0	0.171875	0.0303152159813205	63	0.272727272727273	0.811801	4.923961	0.793881
STM	SMC	231	8	0.0346320346320346	0.0333333333333333	0.131782945736434	0.0144492301207834	45	0.194805194805195	0.61482437	5.08006521	0.59892121
STM	TIID	231	23	0.0995670995670996	0	0.225	0.0378048466431459	53	0.229437229437229	0.595984	3.744289	0.546121
THY	ALZJ	233	20	0.0858369098712446	0.0053030303030303	0.118918918918919	0.0491924765888643	56	0.240343347639485	0.54346384	1.62690025	0.52925625
THY	BRC	233	54	0.231759656652361	0	0.266666666666667	0.0382517045137878	70	0.300429184549356	0.7114945	2.036329	0.698896
THY	HDL	233	34	0.145922746781116	0.00455235204855842	0.125412541254125	0.043401409144659	63	0.270386266094421	0.513332012432209	1.35025345958018	0.506633111417336
THY	HGT	233	59	0.253218884120172	0.00254452926208651	0.182432432432432	0.0322221045879444	65	0.278969957081545	0.597326263285234	2.09274433773561	0.576722173482325
THY	MS	233	14	0.0600858369098712	0.00607441154138193	0.111888111888112	0.0351503560983788	25	0.107296137339056	0.540241	0.9216	0.492804
THY	OVC	233	17	0.0729613733905579	0.00830815709969789	0.122448979591837	0.0530530530530531	55	0.236051502145923	0.538756	1.476229	0.497025
THY	PRC	233	49	0.210300429184549	0	0.135964912280702	0.0418993207016332	53	0.227467811158798	0.568516	1.993744	0.550564
THY	SCZ	233	40	0.171673819742489	0.00379075056861259	0.214285714285714	0.0366445724489859	67	0.28755364806867	0.791655525401403	6.23287701152749	0.767472796975401
THY	SCZJ	233	52	0.223175965665236	0	0.214285714285714	0.0311691550042078	60	0.257510729613734	0.97614481	3.21664225	0.89434849
THY	SCZR	233	59	0.253218884120172	0.00303490136570561	0.2	0.0389281759068495	71	0.304721030042918	0.685584	7.1262425	0.741321
THY	SMC	233	11	0.0472103004291846	0	0.0833333333333333	0.018272970652119	49	0.210300429184549	0.60949249	2.62796521	0.56310016
THY	TIID	233	17	0.0729613733905579	0.00303490136570561	0.13716814159292	0.0488366679327117	55	0.236051502145923	0.546121	1.1664	0.521284
TNV	ALZJ	246	20	0.0813008130081301	0	0.138686131386861	0.0496845229188488	61	0.247967479674797	0.572065625	1.60807761	0.53758224
TNV	BRC	246	62	0.252032520325203	0	0.15916955017301	0.0381867594852102	72	0.292682926829268	0.6798005	4.21892	0.703921
TNV	HDL	246	36	0.146341463414634	0	0.146938775510204	0.0432374105232781	60	0.24390243902439	0.558413932559845	1.27730890020077	0.503422850412434
TNV	HGT	246	65	0.264227642276423	0	0.163265306122449	0.0326259930132444	65	0.264227642276423	0.634525976111741	6.0381433688172	0.581052678874286
TNV	MS	246	10	0.040650406504065	0.0010351966873706	0.125	0.0350549888378035	25	0.101626016260163	0.52708	1.442401	0.491401
TNV	OVC	246	12	0.0487804878048781	0.00309597523219814	0.197802197802198	0.0535645496004871	64	0.260162601626016	0.5329	2.0438505	0.497025
TNV	PRC	246	49	0.199186991869919	0	0.127906976744186	0.0419025478307311	56	0.227642276422764	0.594441	2.353156	0.553536
TNV	SCZ	246	56	0.227642276422764	0	0.225	0.0371167463994042	78	0.317073170731707	0.778011464604385	3.36266654507743	0.759452230750702
TNV	SCZJ	246	65	0.264227642276423	0	0.153846153846154	0.0313708064874472	70	0.284552845528455	0.96491354	4.7441645	0.88774084
TNV	SCZR	246	57	0.231707317073171	0	0.231707317073171	0.0388437616187841	67	0.272357723577236	0.772642	3.0747745	0.732736
TNV	SMC	246	15	0.0609756097560976	0.00103412616339193	0.093167701863354	0.0181491938336474	38	0.154471544715447	0.610821125	3.015953945	0.55323844
TNV	TIID	246	29	0.117886178861789	0.00309597523219814	0.135964912280702	0.0478325486131059	49	0.199186991869919	0.570025	1.216609	0.521284
WBL	ALZJ	219	14	0.0639269406392694	0.00340136054421769	0.195121951219512	0.0451807458869336	57	0.26027397260274	0.55532304	1.60630292	0.54745201
WBL	BRC	219	47	0.214611872146119	0	0.35	0.0353712127052656	55	0.251141552511416	0.724201	3.378244	0.719104
WBL	HDL	219	31	0.141552511415525	0.00508905852417303	0.138211382113821	0.0397522773143423	55	0.251141552511416	0.564257259521503	2.51594577630379	0.525275354311015
WBL	HGT	219	40	0.182648401826484	0	0.2	0.0293609136229367	57	0.26027397260274	0.643350861718413	9.33922796088942	0.601779159991792
WBL	MS	219	7	0.0319634703196347	0.000851788756388416	0.144230769230769	0.0320770033630987	20	0.091324200913242	0.620944	1.3784425	0.512656
WBL	OVC	219	20	0.091324200913242	0.00170357751277683	0.123425692695214	0.0497144291244268	55	0.251141552511416	0.5321705	1.340964	0.497025
WBL	PRC	219	37	0.168949771689498	0	0.175	0.0382152384320298	58	0.264840182648402	0.5542805	2.268036	0.565504
WBL	SCZ	219	39	0.178082191780822	0	0.297297297297297	0.0336177276763309	69	0.315068493150685	0.8250767926407	7.47001751093566	0.776219013483875
WBL	SCZJ	219	52	0.237442922374429	0	0.315789473684211	0.0281781979925945	70	0.319634703196347	0.99022401	6.22452601	0.91680625
WBL	SCZR	219	48	0.219178082191781	0.0025531914893617	0.297297297297297	0.0352289108330828	68	0.310502283105023	0.797449	9.072144	0.753424
WBL	SMC	219	12	0.0547945205479452	0.00170212765957447	0.142857142857143	0.0166208683363429	42	0.191780821917808	0.66732561	5.05170576	0.58079641
WBL	TIID	219	26	0.118721461187215	0.00339847068819031	0.175	0.0443857048999985	56	0.255707762557078	0.595984	2.0238125	0.521284
