## Supplemental Table 7 for "The Importance of Regulatory Network Structure for Complex Trait Heritability and Evolution"

Tissue	Trait	Module ID	Nb.traits.enriched	specific.GO
ADS	ALZJ	21	1	0
ADS	ALZJ	168	2	1
ADS	ALZJ	178	2	1
ADS	ALZJ	251	2	1
ADV	ALZJ	113	2	1
ADV	ALZJ	114	2	1
ADV	ALZJ	142	2	1
ATC	ALZJ	56	1	1
ATC	ALZJ	83	1	1
ATT	ALZJ	86	1	0
ATT	ALZJ	141	2	1
BCR	ALZJ	102	2	1
BCO	ALZJ	33	1	0
BNA	ALZJ	5	2	1
FIB	ALZJ	129	2	1
FIB	ALZJ	262	2	1
CLS	ALZJ	19	2	1
CLS	ALZJ	115	1	1
CLT	ALZJ	81	2	1
CLT	ALZJ	197	2	1
EGJ	ALZJ	211	1	1
EGJ	ALZJ	231	2	1
EMC	ALZJ	90	2	1
EMC	ALZJ	201	1	1
EMS	ALZJ	18	2	1
EMS	ALZJ	72	2	1
EMS	ALZJ	75	1	1
HRA	ALZJ	159	1	1
HRA	ALZJ	225	2	1
LIV	ALZJ	12	2	1
LNG	ALZJ	18	2	1
LNG	ALZJ	112	2	1
LNG	ALZJ	150	2	1
TNV	ALZJ	208	2	1
PAN	ALZJ	108	1	1
PIT	ALZJ	171	2	1
SKN	ALZJ	88	1	1
SKN	ALZJ	97	2	1
SKN	ALZJ	137	1	0
SKN	ALZJ	220	2	1
SKS	ALZJ	75	2	1
SKS	ALZJ	179	2	1
SKS	ALZJ	180	2	1
SPN	ALZJ	8	1	1
SPN	ALZJ	203	2	1
STM	ALZJ	34	2	1
STM	ALZJ	53	2	1
STM	ALZJ	157	2	1
THY	ALZJ	17	1	1
THY	ALZJ	75	1	1
THY	ALZJ	93	1	1
THY	ALZJ	145	1	1
THY	ALZJ	167	2	1
THY	ALZJ	173	1	1
THY	ALZJ	204	1	1
THY	ALZJ	209	2	1
WBL	ALZJ	17	2	1
WBL	ALZJ	42	1	1
WBL	ALZJ	121	1	1
WBL	ALZJ	122	2	1
WBL	ALZJ	130	1	1
WBL	ALZJ	154	1	1
WBL	ALZJ	196	2	1
ADS	BRC	22	1	0
ADS	BRC	89	1	1
ADS	BRC	148	2	1
ADS	BRC	151	2	1
ADS	BRC	162	1	1
ADS	BRC	193	1	1
ADS	BRC	194	2	1
ADS	BRC	200	1	1
ADS	BRC	214	1	1
ADS	BRC	243	1	1
ADS	BRC	246	2	1
ADV	BRC	34	1	0
ADV	BRC	107	2	1
ADV	BRC	132	2	1
ADV	BRC	194	2	1
ADV	BRC	200	2	1
ADV	BRC	218	2	1
ADV	BRC	223	2	1
ADG	BRC	49	1	0
ADG	BRC	87	1	1
ADG	BRC	181	2	0
ADG	BRC	188	2	1
ATA	BRC	192	2	1
ATC	BRC	32	2	1
ATT	BRC	43	1	1
ATT	BRC	105	1	1
ATT	BRC	176	2	1
ATT	BRC	232	2	1
BCR	BRC	43	2	1
BCR	BRC	203	1	0
BCR	BRC	211	1	1
BCR	BRC	229	2	1
BCO	BRC	68	1	1
BCO	BRC	101	2	1
BCO	BRC	141	2	1
BCO	BRC	142	1	0
BCO	BRC	154	2	1
BCO	BRC	193	1	1
BNA	BRC	41	1	1
FIB	BRC	1	1	1
FIB	BRC	69	2	1
FIB	BRC	127	2	0
FIB	BRC	149	2	1
FIB	BRC	158	2	1
FIB	BRC	261	2	1
CLS	BRC	19	2	1
CLS	BRC	31	1	1
CLS	BRC	72	1	1
CLS	BRC	192	2	1
CLS	BRC	209	2	1
CLT	BRC	15	2	1
CLT	BRC	53	1	1
CLT	BRC	86	2	1
CLT	BRC	118	1	1
CLT	BRC	175	1	1
CLT	BRC	246	1	1
EGJ	BRC	32	1	1
EGJ	BRC	121	2	1
EGJ	BRC	182	2	1
EGJ	BRC	253	1	1
EMC	BRC	23	1	1
EMC	BRC	118	2	1
EMC	BRC	127	2	1
EMC	BRC	134	1	1
EMC	BRC	142	2	1
EMC	BRC	146	2	1
EMC	BRC	166	1	1
EMC	BRC	175	2	1
EMC	BRC	191	2	1
EMC	BRC	194	2	1
EMS	BRC	80	2	1
EMS	BRC	123	2	1
EMS	BRC	124	1	1
EMS	BRC	153	2	1
EMS	BRC	192	1	1
EMS	BRC	227	1	1
HRA	BRC	157	1	1
HRA	BRC	197	2	1
HRA	BRC	241	1	1
HRV	BRC	141	2	0
HRV	BRC	183	2	1
LIV	BRC	12	2	1
LIV	BRC	50	1	0
LNG	BRC	18	2	1
LNG	BRC	88	2	1
LNG	BRC	104	1	1
LNG	BRC	109	2	1
LNG	BRC	114	2	1
LNG	BRC	123	1	1
LNG	BRC	150	2	1
LNG	BRC	188	2	1
LNG	BRC	195	1	1
LNG	BRC	218	1	1
MSK	BRC	57	1	1
MSK	BRC	63	2	1
MSK	BRC	127	1	1
MSK	BRC	132	2	1
MSK	BRC	150	2	1
MSK	BRC	158	2	1
MSK	BRC	173	2	1
MSK	BRC	240	2	1
TNV	BRC	88	2	1
TNV	BRC	137	1	1
TNV	BRC	177	2	1
TNV	BRC	179	1	1
TNV	BRC	208	2	1
PAN	BRC	122	1	1
PIT	BRC	7	2	1
PIT	BRC	98	1	0
PIT	BRC	116	1	1
PIT	BRC	171	2	1
PIT	BRC	172	1	1
SKN	BRC	110	1	1
SKN	BRC	140	1	1
SKN	BRC	145	2	1
SKN	BRC	184	1	1
SKN	BRC	191	2	1
SKN	BRC	222	1	1
SKS	BRC	74	1	1
SKS	BRC	79	1	1
SKS	BRC	98	2	1
SKS	BRC	149	2	1
SKS	BRC	155	2	1
SKS	BRC	157	2	1
SKS	BRC	164	2	1
SKS	BRC	180	2	1
STM	BRC	11	1	1
STM	BRC	89	1	1
STM	BRC	157	2	1
THY	BRC	42	2	1
THY	BRC	94	1	1
THY	BRC	109	1	1
THY	BRC	114	2	1
THY	BRC	184	2	1
THY	BRC	216	2	1
WBL	BRC	1	1	0
WBL	BRC	34	2	1
WBL	BRC	61	2	1
WBL	BRC	74	2	0
WBL	BRC	118	1	1
WBL	BRC	180	2	1
WBL	BRC	196	2	1
WBL	BRC	218	2	1
ADS	HDL	80	2	1
ADS	HDL	158	2	1
ADS	HDL	159	1	1
ADS	HDL	168	2	1
ADS	HDL	169	1	1
ADS	HDL	171	2	0
ADS	HDL	194	2	1
ADS	HDL	202	1	1
ADS	HDL	220	1	1
ADS	HDL	248	2	1
ADV	HDL	107	2	1
ADV	HDL	133	2	1
ADV	HDL	137	1	1
ADV	HDL	142	2	1
ADV	HDL	145	2	1
ADV	HDL	154	2	1
ADV	HDL	161	2	1
ADV	HDL	172	2	1
ADV	HDL	199	2	1
ADV	HDL	200	2	1
ADV	HDL	237	2	1
ADG	HDL	128	1	1
ADG	HDL	152	2	1
ATA	HDL	6	1	1
ATA	HDL	10	1	1
ATA	HDL	51	2	1
ATA	HDL	72	1	1
ATA	HDL	82	2	1
ATA	HDL	111	1	1
ATA	HDL	119	1	1
ATA	HDL	181	2	1
ATA	HDL	212	2	1
ATT	HDL	1	1	1
ATT	HDL	116	2	1
ATT	HDL	148	1	1
ATT	HDL	167	2	1
ATT	HDL	175	1	0
ATT	HDL	176	2	1
ATT	HDL	195	2	1
ATT	HDL	202	2	1
BCR	HDL	18	2	1
BCR	HDL	155	2	1
BCR	HDL	159	1	1
BCR	HDL	229	2	1
BCO	HDL	154	2	1
BCO	HDL	174	1	0
BCO	HDL	207	2	1
BNA	HDL	137	1	1
BNA	HDL	138	2	1
BNA	HDL	141	1	1
FIB	HDL	56	1	1
FIB	HDL	103	1	0
FIB	HDL	158	2	1
FIB	HDL	231	2	1
FIB	HDL	262	2	1
CLS	HDL	5	2	1
CLS	HDL	204	1	1
CLS	HDL	214	1	1
CLT	HDL	15	2	1
CLT	HDL	89	1	1
CLT	HDL	171	2	1
CLT	HDL	205	1	1
EGJ	HDL	46	2	1
EMC	HDL	121	1	1
EMC	HDL	146	2	1
EMC	HDL	194	2	1
EMS	HDL	112	1	0
EMS	HDL	153	2	1
EMS	HDL	205	2	1
HRA	HDL	198	1	1
HRV	HDL	39	2	1
HRV	HDL	50	1	1
HRV	HDL	57	2	1
HRV	HDL	147	1	1
HRV	HDL	160	2	1
HRV	HDL	227	2	0
LIV	HDL	39	2	1
LIV	HDL	41	1	1
LNG	HDL	37	2	1
LNG	HDL	188	2	1
MSK	HDL	46	1	1
MSK	HDL	174	1	1
MSK	HDL	196	2	1
TNV	HDL	23	2	1
TNV	HDL	48	2	1
TNV	HDL	144	1	1
TNV	HDL	190	1	1
TNV	HDL	213	2	0
TNV	HDL	222	2	1
PAN	HDL	140	1	1
PAN	HDL	171	2	1
PAN	HDL	203	2	1
PIT	HDL	96	1	0
PIT	HDL	142	2	1
PIT	HDL	219	1	1
SKN	HDL	18	2	1
SKN	HDL	92	2	1
SKN	HDL	123	1	1
SKN	HDL	141	1	1
SKN	HDL	154	2	1
SKN	HDL	200	1	1
SKN	HDL	203	2	1
SKN	HDL	219	2	1
SKN	HDL	229	2	1
SKS	HDL	40	2	1
SKS	HDL	60	1	1
SKS	HDL	91	1	1
SKS	HDL	152	2	1
SKS	HDL	155	2	1
SKS	HDL	189	1	1
SKS	HDL	215	2	1
SPN	HDL	13	2	0
SPN	HDL	18	2	1
SPN	HDL	42	1	1
SPN	HDL	44	2	1
SPN	HDL	82	2	1
STM	HDL	6	1	1
STM	HDL	7	2	1
STM	HDL	34	2	1
WBL	HDL	34	2	1
WBL	HDL	89	1	1
WBL	HDL	122	2	1
WBL	HDL	180	2	1
WBL	HDL	191	1	1
ADS	HGT	80	2	1
ADS	HGT	101	2	1
ADS	HGT	115	1	1
ADS	HGT	177	2	1
ADS	HGT	178	2	1
ADS	HGT	209	1	1
ADV	HGT	15	1	1
ADV	HGT	18	1	1
ADV	HGT	88	1	1
ADV	HGT	115	2	1
ADV	HGT	133	2	1
ADV	HGT	145	2	1
ADV	HGT	151	1	1
ADV	HGT	154	2	1
ADV	HGT	161	2	1
ADV	HGT	194	2	1
ADV	HGT	216	1	1
ADV	HGT	237	2	1
ADV	HGT	238	1	1
ADG	HGT	38	2	1
ADG	HGT	181	2	0
ATA	HGT	167	2	0
ATA	HGT	192	2	1
ATA	HGT	212	2	1
ATA	HGT	267	2	0
ATC	HGT	3	1	1
ATC	HGT	13	1	0
ATC	HGT	43	2	1
ATC	HGT	47	1	0
ATT	HGT	79	2	1
ATT	HGT	98	1	0
ATT	HGT	116	2	1
ATT	HGT	141	2	1
ATT	HGT	202	2	1
ATT	HGT	233	1	1
BCR	HGT	18	2	1
BCR	HGT	102	2	1
BCR	HGT	155	2	1
BCR	HGT	177	2	1
BCO	HGT	67	1	1
BCO	HGT	101	2	1
BCO	HGT	116	1	0
BNA	HGT	156	1	1
FIB	HGT	17	2	1
FIB	HGT	70	2	1
FIB	HGT	77	1	1
FIB	HGT	149	2	1
FIB	HGT	165	1	1
FIB	HGT	261	2	1
CLS	HGT	2	1	1
CLS	HGT	5	2	1
CLS	HGT	153	1	1
CLS	HGT	190	2	1
CLS	HGT	201	2	1
CLS	HGT	206	1	1
CLS	HGT	212	2	1
CLS	HGT	238	1	1
CLT	HGT	42	1	1
CLT	HGT	62	2	0
CLT	HGT	71	1	0
CLT	HGT	80	1	1
EGJ	HGT	52	1	1
EGJ	HGT	62	1	1
EGJ	HGT	94	2	1
EGJ	HGT	99	1	1
EGJ	HGT	182	2	1
EGJ	HGT	231	2	1
EMC	HGT	167	1	1
EMC	HGT	175	2	1
EMC	HGT	246	1	1
EMC	HGT	249	2	1
EMS	HGT	4	1	1
EMS	HGT	26	1	1
EMS	HGT	43	2	1
EMS	HGT	55	1	1
EMS	HGT	72	2	1
EMS	HGT	81	1	1
EMS	HGT	88	2	1
EMS	HGT	102	2	1
EMS	HGT	123	2	1
EMS	HGT	168	1	1
EMS	HGT	197	2	1
EMS	HGT	224	1	1
EMS	HGT	230	1	1
HRA	HGT	54	1	1
HRA	HGT	61	1	1
HRA	HGT	173	2	1
HRA	HGT	174	2	1
HRA	HGT	190	1	0
HRA	HGT	197	2	1
HRA	HGT	199	1	1
HRV	HGT	39	2	1
HRV	HGT	89	1	1
HRV	HGT	158	2	1
HRV	HGT	160	2	1
HRV	HGT	168	2	1
HRV	HGT	183	2	1
LIV	HGT	55	1	1
LIV	HGT	56	1	1
LIV	HGT	70	1	1
LNG	HGT	33	1	1
LNG	HGT	37	2	1
LNG	HGT	60	2	1
LNG	HGT	105	2	1
LNG	HGT	112	2	1
LNG	HGT	114	2	1
LNG	HGT	119	2	1
LNG	HGT	128	1	1
LNG	HGT	130	1	1
MSK	HGT	83	2	1
MSK	HGT	90	2	1
MSK	HGT	150	2	1
MSK	HGT	163	1	1
MSK	HGT	172	1	1
MSK	HGT	179	1	1
MSK	HGT	196	2	1
TNV	HGT	23	2	1
TNV	HGT	48	2	1
TNV	HGT	52	1	1
TNV	HGT	88	2	1
TNV	HGT	93	2	1
TNV	HGT	99	2	1
TNV	HGT	108	1	0
TNV	HGT	130	1	1
TNV	HGT	135	1	1
TNV	HGT	157	2	1
TNV	HGT	187	1	1
TNV	HGT	225	2	1
TNV	HGT	241	1	1
PAN	HGT	30	2	1
PAN	HGT	41	1	1
PAN	HGT	124	1	1
PAN	HGT	171	2	1
PAN	HGT	189	1	1
PIT	HGT	142	2	1
PIT	HGT	174	2	1
SKN	HGT	13	1	1
SKN	HGT	15	1	1
SKN	HGT	92	2	1
SKN	HGT	93	1	1
SKN	HGT	138	1	0
SKN	HGT	154	2	1
SKN	HGT	182	2	1
SKN	HGT	192	2	0
SKN	HGT	197	2	1
SKN	HGT	198	2	1
SKS	HGT	3	2	1
SKS	HGT	98	2	1
SKS	HGT	106	1	1
SKS	HGT	113	2	1
SKS	HGT	158	1	1
SKS	HGT	164	2	1
SKS	HGT	179	2	1
SKS	HGT	182	1	1
SKS	HGT	193	2	1
SKS	HGT	220	2	1
SPN	HGT	21	2	1
SPN	HGT	38	1	1
SPN	HGT	69	1	1
SPN	HGT	203	2	1
STM	HGT	37	2	1
STM	HGT	55	1	1
STM	HGT	153	2	1
STM	HGT	181	1	1
STM	HGT	200	2	1
THY	HGT	9	2	1
THY	HGT	43	1	1
THY	HGT	58	1	1
THY	HGT	66	1	0
THY	HGT	90	1	1
THY	HGT	157	1	1
THY	HGT	167	2	1
THY	HGT	179	2	1
THY	HGT	184	2	1
WBL	HGT	12	2	1
WBL	HGT	115	2	1
WBL	HGT	129	2	1
WBL	HGT	132	1	1
WBL	HGT	218	2	1
ADV	MS	71	2	1
ADG	MS	37	1	1
ATA	MS	96	1	1
ATA	MS	259	1	1
ATC	MS	5	2	1
BCR	MS	143	1	1
BCO	MS	122	1	1
BNA	MS	5	2	1
FIB	MS	76	2	1
FIB	MS	90	1	1
FIB	MS	114	1	1
CLT	MS	64	1	1
CLT	MS	222	1	1
EGJ	MS	178	1	0
EMC	MS	93	2	1
EMS	MS	242	2	1
LNG	MS	215	2	1
PAN	MS	144	2	0
PIT	MS	79	1	1
PIT	MS	94	2	1
SKN	MS	18	2	1
SKN	MS	191	2	1
SKN	MS	220	2	1
SKS	MS	40	2	1
SKS	MS	125	1	1
SPN	MS	179	1	0
STM	MS	61	1	1
THY	MS	42	2	1
WBL	MS	129	2	1
ADS	OVC	210	2	1
ADS	OVC	251	2	1
ADV	OVC	71	2	1
ADG	OVC	69	1	1
ADG	OVC	153	1	1
ATA	OVC	17	2	1
ATA	OVC	82	2	1
ATA	OVC	209	1	0
ATC	OVC	5	2	1
ATC	OVC	43	2	1
ATC	OVC	50	1	1
ATT	OVC	200	1	1
BCR	OVC	174	1	1
BCR	OVC	194	2	0
BCR	OVC	212	1	1
BCO	OVC	118	1	1
BCO	OVC	132	1	0
BCO	OVC	159	1	1
BCO	OVC	192	2	1
CLT	OVC	86	2	1
CLT	OVC	202	1	1
EGJ	OVC	14	1	1
EMC	OVC	124	1	1
EMC	OVC	191	2	1
EMC	OVC	228	1	1
EMS	OVC	18	2	1
HRA	OVC	115	2	1
HRV	OVC	141	2	0
HRV	OVC	191	2	1
LIV	OVC	3	1	1
LIV	OVC	76	2	0
LNG	OVC	49	1	1
MSK	OVC	90	2	1
MSK	OVC	173	2	1
PIT	OVC	94	2	1
PIT	OVC	141	1	1
SKN	OVC	136	1	1
SKN	OVC	182	2	1
SKN	OVC	199	1	1
SPN	OVC	21	2	1
SPN	OVC	131	1	1
SPN	OVC	175	2	1
STM	OVC	153	2	1
STM	OVC	171	1	0
THY	OVC	127	2	1
THY	OVC	156	2	1
THY	OVC	222	1	1
WBL	OVC	14	1	1
WBL	OVC	71	1	1
WBL	OVC	76	2	1
WBL	OVC	95	1	1
WBL	OVC	198	2	1
WBL	OVC	208	1	1
ADS	PRC	63	1	1
ADS	PRC	114	1	1
ADS	PRC	118	1	1
ADS	PRC	123	1	1
ADS	PRC	158	2	1
ADS	PRC	187	1	0
ADS	PRC	231	1	1
ADS	PRC	246	2	1
ADV	PRC	113	2	1
ADV	PRC	156	2	1
ADV	PRC	162	1	1
ADV	PRC	207	1	1
ADV	PRC	215	1	1
ADG	PRC	124	1	1
ADG	PRC	152	2	1
ADG	PRC	185	1	1
ADG	PRC	188	2	1
ATA	PRC	100	1	1
ATA	PRC	134	2	1
ATA	PRC	186	1	1
ATC	PRC	32	2	1
ATC	PRC	51	2	1
ATT	PRC	7	1	1
ATT	PRC	69	1	1
ATT	PRC	167	2	1
ATT	PRC	190	1	1
ATT	PRC	195	2	1
ATT	PRC	209	1	1
ATT	PRC	212	2	1
ATT	PRC	213	2	1
ATT	PRC	222	1	1
ATT	PRC	232	2	1
ATT	PRC	244	1	1
BCR	PRC	43	2	1
BCR	PRC	74	1	1
BCR	PRC	154	1	1
BCR	PRC	184	1	0
BCR	PRC	197	1	1
BCR	PRC	219	1	1
BCO	PRC	100	2	1
BCO	PRC	129	1	1
BCO	PRC	152	1	1
BCO	PRC	192	2	1
BCO	PRC	207	2	1
BNA	PRC	115	1	1
BNA	PRC	132	1	1
BNA	PRC	138	2	1
FIB	PRC	32	1	1
FIB	PRC	36	1	1
FIB	PRC	76	2	1
FIB	PRC	127	2	0
FIB	PRC	176	1	1
FIB	PRC	231	2	1
FIB	PRC	257	1	1
CLS	PRC	160	1	1
CLT	PRC	6	1	1
CLT	PRC	81	2	1
CLT	PRC	107	1	1
CLT	PRC	144	1	1
CLT	PRC	149	1	1
CLT	PRC	156	2	1
EGJ	PRC	38	1	1
EGJ	PRC	57	1	1
EGJ	PRC	94	2	1
EGJ	PRC	102	2	1
EGJ	PRC	121	2	1
EGJ	PRC	123	1	1
EGJ	PRC	229	2	1
EMC	PRC	42	1	1
EMC	PRC	51	1	1
EMC	PRC	84	2	1
EMC	PRC	90	2	1
EMC	PRC	125	1	1
EMC	PRC	127	2	1
EMC	PRC	132	2	1
EMC	PRC	207	2	1
EMS	PRC	66	1	1
EMS	PRC	172	1	1
EMS	PRC	247	1	1
HRA	PRC	1	2	0
HRA	PRC	89	1	1
HRA	PRC	115	2	1
HRA	PRC	125	1	1
HRA	PRC	163	1	1
HRV	PRC	57	2	1
HRV	PRC	148	1	1
HRV	PRC	179	2	1
LIV	PRC	27	1	1
LIV	PRC	73	1	1
LNG	PRC	54	2	1
LNG	PRC	85	1	1
LNG	PRC	88	2	1
LNG	PRC	132	2	1
LNG	PRC	198	1	1
LNG	PRC	215	2	1
MSK	PRC	132	2	1
MSK	PRC	143	1	0
MSK	PRC	158	2	1
MSK	PRC	240	2	1
TNV	PRC	1	1	0
TNV	PRC	2	1	0
TNV	PRC	159	1	1
TNV	PRC	166	1	0
TNV	PRC	213	2	0
TNV	PRC	246	1	1
PAN	PRC	102	1	0
PAN	PRC	142	1	0
PAN	PRC	146	1	1
PAN	PRC	165	2	1
PAN	PRC	255	1	1
PIT	PRC	27	1	1
PIT	PRC	67	1	1
PIT	PRC	109	2	1
PIT	PRC	118	1	1
PIT	PRC	137	2	1
SKN	PRC	59	1	0
SKN	PRC	76	2	1
SKN	PRC	78	1	0
SKN	PRC	97	2	1
SKN	PRC	120	2	1
SKN	PRC	203	2	1
SKS	PRC	38	1	1
SKS	PRC	52	1	1
SKS	PRC	64	2	1
SKS	PRC	75	2	1
SKS	PRC	85	1	1
SKS	PRC	149	2	1
SKS	PRC	154	2	1
SKS	PRC	157	2	1
SKS	PRC	190	1	1
SKS	PRC	194	1	1
SKS	PRC	215	2	1
SPN	PRC	13	2	0
STM	PRC	1	1	0
STM	PRC	7	2	1
STM	PRC	37	2	1
STM	PRC	51	1	1
STM	PRC	88	1	1
STM	PRC	141	1	1
STM	PRC	146	1	1
THY	PRC	110	1	1
THY	PRC	127	2	1
THY	PRC	152	2	1
THY	PRC	156	2	1
THY	PRC	161	1	1
THY	PRC	192	2	1
THY	PRC	216	2	1
WBL	PRC	61	2	1
WBL	PRC	69	1	1
WBL	PRC	115	2	1
WBL	PRC	173	1	1
WBL	PRC	189	1	1
ADS	SCZ	148	2	1
ADS	SCZ	180	1	1
ADS	SCZ	242	2	1
ADV	SCZ	49	1	1
ADV	SCZ	114	2	1
ADV	SCZ	115	2	1
ADV	SCZ	132	2	1
ADV	SCZ	156	2	1
ADV	SCZ	172	2	1
ADV	SCZ	199	2	1
ADV	SCZ	218	2	1
ADG	SCZ	23	1	1
ADG	SCZ	137	1	1
ATA	SCZ	17	2	1
ATA	SCZ	134	2	1
ATA	SCZ	167	2	0
ATA	SCZ	267	2	0
ATA	SCZ	268	1	1
ATC	SCZ	44	2	1
ATC	SCZ	80	1	1
ATC	SCZ	82	1	1
ATT	SCZ	9	1	0
ATT	SCZ	41	1	1
ATT	SCZ	79	2	1
ATT	SCZ	82	1	1
ATT	SCZ	212	2	1
ATT	SCZ	213	2	1
BCR	SCZ	30	1	1
BCR	SCZ	88	1	0
BCR	SCZ	110	1	1
BCR	SCZ	146	1	1
BCR	SCZ	165	1	1
BCR	SCZ	167	1	0
BCR	SCZ	172	1	1
BCR	SCZ	177	2	1
BCR	SCZ	199	1	1
BCO	SCZ	42	1	1
BCO	SCZ	100	2	1
BCO	SCZ	141	2	1
BCO	SCZ	157	1	1
BCO	SCZ	197	1	1
BNA	SCZ	62	1	1
BNA	SCZ	100	2	1
FIB	SCZ	69	2	1
FIB	SCZ	70	2	1
FIB	SCZ	104	1	1
FIB	SCZ	129	2	1
CLS	SCZ	120	1	1
CLS	SCZ	164	2	1
CLS	SCZ	201	2	1
CLS	SCZ	209	2	1
CLS	SCZ	212	2	1
CLS	SCZ	220	1	0
CLS	SCZ	240	1	1
CLT	SCZ	3	1	0
CLT	SCZ	7	1	1
CLT	SCZ	69	1	0
CLT	SCZ	85	1	1
CLT	SCZ	132	1	1
CLT	SCZ	156	2	1
CLT	SCZ	171	2	1
EGJ	SCZ	42	1	1
EGJ	SCZ	46	2	1
EGJ	SCZ	102	2	1
EMC	SCZ	56	1	1
EMC	SCZ	93	2	1
EMC	SCZ	132	2	1
EMC	SCZ	142	2	1
EMC	SCZ	161	1	1
EMC	SCZ	177	1	1
EMC	SCZ	207	2	1
EMC	SCZ	242	1	1
EMC	SCZ	249	2	1
EMS	SCZ	43	2	1
EMS	SCZ	80	2	1
EMS	SCZ	102	2	1
EMS	SCZ	167	1	1
EMS	SCZ	205	2	1
HRA	SCZ	96	1	1
HRA	SCZ	174	2	1
HRA	SCZ	238	1	1
HRV	SCZ	42	1	0
HRV	SCZ	74	1	1
HRV	SCZ	158	2	1
HRV	SCZ	179	2	1
HRV	SCZ	185	2	0
HRV	SCZ	191	2	1
HRV	SCZ	227	2	0
LIV	SCZ	31	1	1
LIV	SCZ	76	2	0
LNG	SCZ	22	1	1
LNG	SCZ	54	2	1
LNG	SCZ	60	2	1
LNG	SCZ	105	2	1
LNG	SCZ	122	1	1
LNG	SCZ	132	2	1
MSK	SCZ	10	1	1
MSK	SCZ	63	2	1
MSK	SCZ	83	2	1
MSK	SCZ	162	1	1
TNV	SCZ	93	2	1
TNV	SCZ	99	2	1
TNV	SCZ	225	2	1
PAN	SCZ	157	1	1
PIT	SCZ	129	1	1
PIT	SCZ	137	2	1
PIT	SCZ	188	1	1
PIT	SCZ	200	1	1
SKN	SCZ	76	2	1
SKN	SCZ	120	2	1
SKN	SCZ	189	1	0
SKN	SCZ	192	2	0
SKN	SCZ	197	2	1
SKN	SCZ	210	2	0
SKN	SCZ	219	2	1
SKN	SCZ	229	2	1
SKS	SCZ	3	2	1
SKS	SCZ	43	1	1
SKS	SCZ	51	1	1
SKS	SCZ	73	1	1
SKS	SCZ	113	2	1
SKS	SCZ	152	2	1
SKS	SCZ	193	2	1
SKS	SCZ	220	2	1
SPN	SCZ	82	2	1
STM	SCZ	156	1	0
STM	SCZ	200	2	1
THY	SCZ	76	1	1
THY	SCZ	114	2	1
THY	SCZ	134	1	1
THY	SCZ	152	2	1
THY	SCZ	162	1	1
THY	SCZ	179	2	1
THY	SCZ	192	2	1
THY	SCZ	209	2	1
WBL	SCZ	12	2	1
WBL	SCZ	24	1	1
WBL	SCZ	70	1	1
WBL	SCZ	74	2	0
WBL	SCZ	76	2	1
WBL	SCZ	98	1	0
WBL	SCZ	136	1	1
WBL	SCZ	198	2	1
ADS	SCZJ	148	2	1
ADS	SCZJ	151	2	1
ADS	SCZJ	180	1	1
ADS	SCZJ	242	2	1
ADV	SCZJ	61	0	1
ADV	SCZJ	114	2	1
ADV	SCZJ	120	0	1
ADV	SCZJ	132	2	1
ADV	SCZJ	156	2	1
ADV	SCZJ	191	0	1
ADV	SCZJ	218	2	1
ADV	SCZJ	223	2	1
ADG	SCZJ	127	0	1
ADG	SCZJ	153	1	1
ATA	SCZJ	17	2	1
ATA	SCZJ	113	0	1
ATA	SCZJ	114	1	1
ATA	SCZJ	134	2	1
ATA	SCZJ	143	0	1
ATA	SCZJ	167	2	0
ATA	SCZJ	181	2	1
ATA	SCZJ	229	0	1
ATA	SCZJ	266	0	1
ATA	SCZJ	267	2	0
ATA	SCZJ	268	1	1
ATC	SCZJ	16	1	1
ATC	SCZJ	44	2	1
ATC	SCZJ	80	1	1
ATC	SCZJ	82	1	1
ATT	SCZJ	9	1	0
ATT	SCZJ	41	1	1
ATT	SCZJ	79	2	1
ATT	SCZJ	82	1	1
ATT	SCZJ	147	0	1
ATT	SCZJ	190	1	1
ATT	SCZJ	202	2	1
ATT	SCZJ	213	2	1
BCR	SCZJ	30	1	1
BCR	SCZJ	88	1	0
BCR	SCZJ	110	1	1
BCR	SCZJ	146	1	1
BCR	SCZJ	165	1	1
BCR	SCZJ	167	1	0
BCR	SCZJ	179	1	1
BCR	SCZJ	180	1	1
BCR	SCZJ	184	1	0
BCR	SCZJ	212	1	1
BCO	SCZJ	42	1	1
BCO	SCZJ	101	2	1
BCO	SCZJ	141	2	1
BCO	SCZJ	159	1	1
BCO	SCZJ	197	1	1
BNA	SCZJ	62	1	1
BNA	SCZJ	66	0	1
BNA	SCZJ	141	1	1
BNA	SCZJ	151	1	1
FIB	SCZJ	62	0	1
FIB	SCZJ	69	2	1
FIB	SCZJ	70	2	1
FIB	SCZJ	77	1	1
FIB	SCZJ	104	1	1
FIB	SCZJ	129	2	1
FIB	SCZJ	158	2	1
CLS	SCZJ	162	0	1
CLS	SCZJ	164	2	1
CLS	SCZJ	175	0	1
CLS	SCZJ	201	2	1
CLS	SCZJ	212	2	1
CLS	SCZJ	220	1	0
CLS	SCZJ	240	1	1
CLT	SCZJ	3	1	0
CLT	SCZJ	7	1	1
CLT	SCZJ	71	1	0
CLT	SCZJ	156	2	1
CLT	SCZJ	171	2	1
CLT	SCZJ	197	2	1
EGJ	SCZJ	32	1	1
EGJ	SCZJ	42	1	1
EGJ	SCZJ	46	2	1
EGJ	SCZJ	121	2	1
EMC	SCZJ	56	1	1
EMC	SCZJ	93	2	1
EMC	SCZJ	132	2	1
EMC	SCZJ	134	1	1
EMC	SCZJ	142	2	1
EMC	SCZJ	166	1	1
EMC	SCZJ	177	1	1
EMC	SCZJ	203	0	0
EMS	SCZJ	43	2	1
EMS	SCZJ	80	2	1
EMS	SCZJ	83	1	1
EMS	SCZJ	103	0	1
EMS	SCZJ	119	0	1
EMS	SCZJ	167	1	1
EMS	SCZJ	172	1	1
EMS	SCZJ	190	0	1
EMS	SCZJ	192	1	1
EMS	SCZJ	205	2	1
EMS	SCZJ	224	1	1
HRA	SCZJ	33	0	1
HRA	SCZJ	96	1	1
HRA	SCZJ	115	2	1
HRA	SCZJ	140	0	1
HRA	SCZJ	157	1	1
HRA	SCZJ	174	2	1
HRV	SCZJ	42	1	0
HRV	SCZJ	57	2	1
HRV	SCZJ	147	1	1
HRV	SCZJ	183	2	1
HRV	SCZJ	185	2	0
HRV	SCZJ	227	2	0
LIV	SCZJ	39	2	1
LIV	SCZJ	76	2	0
LNG	SCZJ	52	0	1
LNG	SCZJ	75	0	1
LNG	SCZJ	105	2	1
LNG	SCZJ	119	2	1
LNG	SCZJ	132	2	1
LNG	SCZJ	150	2	1
MSK	SCZJ	63	2	1
MSK	SCZJ	158	2	1
MSK	SCZJ	162	1	1
MSK	SCZJ	209	0	1
TNV	SCZJ	93	2	1
TNV	SCZJ	99	2	1
TNV	SCZJ	127	0	0
TNV	SCZJ	190	1	1
TNV	SCZJ	193	0	0
TNV	SCZJ	198	0	1
TNV	SCZJ	222	2	1
TNV	SCZJ	225	2	1
TNV	SCZJ	246	1	1
PAN	SCZJ	92	0	1
PAN	SCZJ	100	0	1
PAN	SCZJ	157	1	1
PIT	SCZJ	113	0	0
PIT	SCZJ	118	1	1
PIT	SCZJ	171	2	1
PIT	SCZJ	188	1	1
SKN	SCZJ	92	2	1
SKN	SCZJ	182	2	1
SKN	SCZJ	192	2	0
SKN	SCZJ	203	2	1
SKN	SCZJ	210	2	0
SKN	SCZJ	222	1	1
SKS	SCZJ	3	2	1
SKS	SCZJ	43	1	1
SKS	SCZJ	51	1	1
SKS	SCZJ	60	1	1
SKS	SCZJ	64	2	1
SKS	SCZJ	73	1	1
SKS	SCZJ	101	2	1
SKS	SCZJ	106	1	1
SKS	SCZJ	152	2	1
SKS	SCZJ	164	2	1
SKS	SCZJ	193	2	1
SKS	SCZJ	220	2	1
SPN	SCZJ	131	1	1
STM	SCZJ	11	1	1
STM	SCZJ	141	1	1
STM	SCZJ	156	1	0
STM	SCZJ	161	0	1
STM	SCZJ	200	2	1
THY	SCZJ	8	1	1
THY	SCZJ	17	1	1
THY	SCZJ	25	0	1
THY	SCZJ	43	1	1
THY	SCZJ	76	1	1
THY	SCZJ	102	0	1
THY	SCZJ	114	2	1
THY	SCZJ	134	1	1
THY	SCZJ	152	2	1
THY	SCZJ	156	2	1
THY	SCZJ	161	1	1
THY	SCZJ	162	1	1
THY	SCZJ	179	2	1
WBL	SCZJ	12	2	1
WBL	SCZJ	14	1	1
WBL	SCZJ	24	1	1
WBL	SCZJ	69	1	1
WBL	SCZJ	70	1	1
WBL	SCZJ	76	2	1
WBL	SCZJ	86	0	1
WBL	SCZJ	98	1	0
WBL	SCZJ	110	1	1
WBL	SCZJ	122	2	1
WBL	SCZJ	130	1	1
WBL	SCZJ	179	1	1
WBL	SCZJ	198	2	1
ADS	SCZR	90	0	1
ADS	SCZR	148	2	1
ADS	SCZR	151	2	1
ADS	SCZR	180	1	1
ADS	SCZR	208	0	1
ADS	SCZR	242	2	1
ADS	SCZR	245	0	1
ADV	SCZR	49	1	1
ADV	SCZR	115	2	1
ADV	SCZR	118	0	1
ADV	SCZR	132	2	1
ADV	SCZR	156	2	1
ADV	SCZR	218	2	1
ADV	SCZR	244	0	1
ADG	SCZR	87	1	1
ADG	SCZR	101	0	1
ATA	SCZR	17	2	1
ATA	SCZR	94	0	1
ATA	SCZR	114	1	1
ATA	SCZR	134	2	1
ATA	SCZR	167	2	0
ATA	SCZR	181	2	1
ATA	SCZR	266	0	1
ATA	SCZR	267	2	0
ATC	SCZR	9	1	0
ATC	SCZR	43	2	1
ATC	SCZR	44	2	1
ATC	SCZR	80	1	1
ATC	SCZR	82	1	1
ATT	SCZR	9	1	0
ATT	SCZR	41	1	1
ATT	SCZR	79	2	1
ATT	SCZR	82	1	1
ATT	SCZR	105	1	1
ATT	SCZR	129	0	1
ATT	SCZR	202	2	1
ATT	SCZR	213	2	1
ATT	SCZR	227	0	1
BCR	SCZR	30	1	1
BCR	SCZR	161	0	0
BCR	SCZR	167	1	0
BCR	SCZR	180	1	1
BCR	SCZR	212	1	1
BCO	SCZR	42	1	1
BCO	SCZR	100	2	1
BCO	SCZR	116	1	0
BCO	SCZR	141	2	1
BCO	SCZR	159	1	1
BNA	SCZR	62	1	1
BNA	SCZR	115	1	1
FIB	SCZR	17	2	1
FIB	SCZR	62	0	1
FIB	SCZR	69	2	1
FIB	SCZR	70	2	1
FIB	SCZR	90	1	1
FIB	SCZR	104	1	1
FIB	SCZR	129	2	1
FIB	SCZR	238	0	1
CLS	SCZR	120	1	1
CLS	SCZR	142	0	1
CLS	SCZR	201	2	1
CLS	SCZR	212	2	1
CLS	SCZR	220	1	0
CLS	SCZR	240	1	1
CLT	SCZR	156	2	1
CLT	SCZR	171	2	1
CLT	SCZR	197	2	1
EGJ	SCZR	14	1	1
EGJ	SCZR	46	2	1
EGJ	SCZR	196	0	1
EMC	SCZR	93	2	1
EMC	SCZR	141	0	1
EMC	SCZR	161	1	1
EMC	SCZR	166	1	1
EMC	SCZR	177	1	1
EMC	SCZR	203	0	0
EMC	SCZR	249	2	1
EMS	SCZR	4	1	1
EMS	SCZR	43	2	1
EMS	SCZR	83	1	1
EMS	SCZR	88	2	1
EMS	SCZR	102	2	1
EMS	SCZR	125	0	1
EMS	SCZR	167	1	1
EMS	SCZR	190	0	1
EMS	SCZR	192	1	1
EMS	SCZR	205	2	1
HRA	SCZR	29	0	1
HRA	SCZR	137	0	1
HRA	SCZR	174	2	1
HRV	SCZR	42	1	0
HRV	SCZR	185	2	0
LIV	SCZR	31	1	1
LIV	SCZR	76	2	0
LNG	SCZR	22	1	1
LNG	SCZR	105	2	1
LNG	SCZR	114	2	1
LNG	SCZR	119	2	1
LNG	SCZR	122	1	1
LNG	SCZR	132	2	1
LNG	SCZR	234	0	1
MSK	SCZR	162	1	1
TNV	SCZR	99	2	1
TNV	SCZR	208	2	1
TNV	SCZR	225	2	1
PIT	SCZR	118	1	1
PIT	SCZR	137	2	1
PIT	SCZR	174	2	1
PIT	SCZR	188	1	1
PIT	SCZR	200	1	1
PIT	SCZR	204	0	1
SKN	SCZR	154	2	1
SKN	SCZR	189	1	0
SKN	SCZR	192	2	0
SKN	SCZR	210	2	0
SKN	SCZR	222	1	1
SKS	SCZR	3	2	1
SKS	SCZR	51	1	1
SKS	SCZR	73	1	1
SKS	SCZR	74	1	1
SKS	SCZR	125	1	1
SKS	SCZR	152	2	1
SKS	SCZR	155	2	1
SKS	SCZR	193	2	1
SPN	SCZR	35	0	1
SPN	SCZR	69	1	1
SPN	SCZR	175	2	1
STM	SCZR	115	0	1
STM	SCZR	156	1	0
STM	SCZR	200	2	1
STM	SCZR	207	0	1
THY	SCZR	25	0	1
THY	SCZR	42	2	1
THY	SCZR	76	1	1
THY	SCZR	93	1	1
THY	SCZR	114	2	1
THY	SCZR	134	1	1
THY	SCZR	145	1	1
THY	SCZR	152	2	1
THY	SCZR	162	1	1
THY	SCZR	167	2	1
THY	SCZR	179	2	1
THY	SCZR	192	2	1
THY	SCZR	209	2	1
WBL	SCZR	12	2	1
WBL	SCZR	14	1	1
WBL	SCZR	24	1	1
WBL	SCZR	55	1	1
WBL	SCZR	70	1	1
WBL	SCZR	98	1	0
WBL	SCZR	136	1	1
WBL	SCZR	198	2	1
ADS	SMC	101	2	1
ADS	SMC	210	2	1
ADS	SMC	242	2	1
ADV	SMC	223	2	1
ATA	SMC	51	2	1
ATA	SMC	114	1	1
ATA	SMC	121	1	1
ATC	SMC	9	1	0
ATC	SMC	16	1	1
ATC	SMC	51	2	1
BCR	SMC	194	2	0
BCR	SMC	200	1	1
BCO	SMC	135	1	1
BNA	SMC	151	1	1
CLS	SMC	164	2	1
CLS	SMC	190	2	1
EGJ	SMC	16	1	0
EGJ	SMC	229	2	1
EMC	SMC	84	2	1
HRA	SMC	173	2	1
HRA	SMC	225	2	1
HRV	SMC	185	2	0
LNG	SMC	131	1	1
LNG	SMC	220	1	1
PAN	SMC	165	2	1
PAN	SMC	211	1	1
PIT	SMC	7	2	1
PIT	SMC	174	2	1
SKS	SMC	101	2	1
SPN	SMC	191	1	1
STM	SMC	118	1	1
THY	SMC	9	2	1
WBL	SMC	55	1	1
WBL	SMC	110	1	1
WBL	SMC	179	1	1
ADS	TIID	151	2	1
ADS	TIID	171	2	0
ADS	TIID	177	2	1
ADS	TIID	248	2	1
ADV	TIID	20	1	1
ADV	TIID	157	1	1
ADG	TIID	38	2	1
ADG	TIID	116	1	1
ATA	TIID	181	2	1
ATC	TIID	44	2	1
BCR	TIID	179	1	1
BCR	TIID	180	1	1
BCO	TIID	15	1	1
BCO	TIID	203	1	1
BNA	TIID	52	1	1
BNA	TIID	69	1	1
BNA	TIID	100	2	1
FIB	TIID	17	2	1
CLS	TIID	187	1	1
CLS	TIID	192	2	1
CLT	TIID	59	1	1
CLT	TIID	62	2	0
CLT	TIID	197	2	1
EGJ	TIID	198	1	1
EMC	TIID	106	1	1
EMC	TIID	118	2	1
EMC	TIID	179	1	0
EMS	TIID	83	1	1
EMS	TIID	88	2	1
EMS	TIID	197	2	1
EMS	TIID	233	1	1
EMS	TIID	242	2	1
HRA	TIID	1	2	0
HRA	TIID	215	1	1
HRV	TIID	168	2	1
LIV	TIID	11	1	0
LIV	TIID	39	2	1
LNG	TIID	55	1	1
LNG	TIID	109	2	1
LNG	TIID	119	2	1
LNG	TIID	141	1	1
MSK	TIID	58	1	1
MSK	TIID	170	1	1
MSK	TIID	249	1	1
TNV	TIID	7	1	1
TNV	TIID	157	2	1
TNV	TIID	177	2	1
TNV	TIID	222	2	1
PAN	TIID	30	2	1
PAN	TIID	144	2	0
PAN	TIID	203	2	1
PIT	TIID	109	2	1
SKN	TIID	145	2	1
SKN	TIID	198	2	1
SKN	TIID	210	2	0
SKS	TIID	64	2	1
SKS	TIID	101	2	1
SKS	TIID	154	2	1
SPN	TIID	18	2	1
SPN	TIID	44	2	1
SPN	TIID	78	1	1
SPN	TIID	100	1	1
SPN	TIID	103	1	1
SPN	TIID	175	2	1
STM	TIID	5	1	0
STM	TIID	53	2	1
THY	TIID	8	1	1
WBL	TIID	17	2	1
WBL	TIID	52	1	1
